# Engineering growth-coupled metabolic biosensors for disease prognosis and diagnosis using full growth trajectories

**DOI:** 10.64898/2026.08.04.740108

**Authors:** Paul Ahavi, Thi-Ngoc-An Hoang, Philippe Meyer, Olivier Epaulard, Audrey Le Gouellec, Jean-Loup Faulon

## Abstract

Although metabolomics has shown considerable promise for biomarker discovery, and the development of diagnostic and prognostic applications, its translation into routine clinical practice remains limited by analytical complexity, cost, throughput, and standardization challenges. These limitations underscore the need for complementary tools, particularly in resource-limited settings. In this study, we developed a workflow for the engineering and characterization of growth-coupled metabolic sensors capable of disease detection (healthy vs. infected) and outcome prediction (mild vs. severe), which we illustrated using COVID-19 as a proof-of-concept application. We first generated a biomarker-guided library of 34 candidate sensors leveraging both auxotrophic phenotypes and less stringent metabolic dependencies. We then screened the library against patient plasma pools, identifying 19 sensor candidates with diagnostic and/or prognostic potential, including 14 with prognostic potential. Lastly, a selected subset of candidates was further evaluated on a patient cohort using two newly developed analytical frameworks designed to extract additional information from bacterial growth curves. The best-performing sensors achieved a balanced accuracy of 0.88*±* 0.06 for prognostic prediction (outer-test AUC = 0.89, 5-fold cross-validation, *n* = 37) and 1.00 for diagnostic classification (outer-test AUC = 1.00, 5-fold cross-validation, *n* = 56). Collectively, these findings establish a proof of concept for translating disease-associated plasmatic metabolic signatures into low-cost, growth-coupled biosensors with diagnostic and prognostic capabilities.
