## Supplementary material for "Engineering growth-coupled metabolic biosensors for disease prognosis and diagnosis using full growth trajectories": A0 - parameters.xlsx

### Sheet: Replicate 1
	µmax	OD600max	ln(OD600)max	Span of the lag phase	Span of the exponential phase	Start of the stationary phase	OD600max-OD600final difference
N1 - Replicate 1.0	1.60521	0.224	-2.23493	0.655556	4	10.1556	-0.022
N2 - Replicate 1.0	1.2658	0.17	-2.45341	0.822222	3.83333	11.3222	-0.013
N3 - Replicate 1.0	1.63808	0.164	-2.35388	1.15556	3.16667	7.65556	-0.052
N4 - Replicate 1.0	1.75118	0.178	-2.27303	1.48889	3.16667	8.15556	-0.044
N5 - Replicate 3.0	1.12167	0.249	-1.87732	0.488889	5	10.8222	-0.019
N6 - Replicate 1.0	1.20416	0.174	-2.12863	0.822222	4.66667	8.48889	-0.013
N7 - Replicate 1.0	1.15787	0.183	-2.02495	0.988889	4.5	7.98889	-0.051
N8 - Replicate 1.0	1.11162	0.214	-1.91732	0.488889	5.16667	8.98889	-0.017
N9 - Replicate 1.0	1.14316	0.182	-2.22562	0.988889	4	9.32222	-0.031
N10 - Replicate 1.0	1.18713	0.186	-2.15417	0.822222	4.33333	9.15556	-0.028
N11 - Replicate 1.0	1.14026	0.175	-2.32279	0.488889	4.16667	8.82222	-0.022
N12 - Replicate 1.0	1.02577	0.212	-1.96611	0.322222	5.16667	10.1556	-0.026
N13 - Replicate 1.0	1.20205	0.127	-2.36446	1.32222	3.33333	6.98889	-0.042
N14 - Replicate 1.0	1.23332	0.161	-2.18926	0.988889	3.83333	7.98889	-0.043
N15 - Replicate 1.0	1.03287	0.178	-2.24432	1.32222	3.5	8.65556	-0.03
N16 - Replicate 1.0	1.12509	0.184	-2.12863	1.32222	3.83333	8.32222	-0.03
N17 - Replicate 1.0	1.21049	0.148	-2.45341	0.822222	4	9.98889	-0.017
N18 - Replicate 1.0	1.15329	0.253	-1.57504	0.988889	5.33333	8.65556	-0.019
N19 - Replicate 1.0	1.20051	0.228	-1.8708	0.488889	5.16667	9.48889	-0.012
M1 - Replicate 1.0	1.25524	0.089	-2.68825	1.15556	3.16667	6.48889	-0.031
M2 - Replicate 1.0	1.45814	0.081	-2.53831	1.15556	3.16667	4.82222	-0.048
M3 - Replicate 1.0	1.48892	0.146	-2.36446	1.48889	3.33333	8.15556	-0.017
M4 - Replicate 1.0	1.45522	0.061	-2.93746	1.32222	2.66667	5.48889	-0.027
M5 - Replicate 1.0	1.30131	0.059	-2.90042	0.822222	3.33333	4.65556	-0.035
M6 - Replicate 1.0	1.47679	0.07	-2.79688	1.15556	2.83333	5.15556	-0.037
M7 - Replicate 1.0	1.57305	0.072	-2.68825	1.32222	2.83333	4.48889	-0.04
M8 - Replicate 1.0	1.4014	0.061	-2.8647	1.15556	2.83333	4.65556	-0.039
M9 - Replicate 1.0	1.51848	0.073	-2.6173	1.32222	2.83333	4.15556	-0.039
M10 - Replicate 1.0	1.02395	0.136	-2.36446	0.488889	4.33333	7.65556	-0.038
M11 - Replicate 1.0	1.20152	0.078	-2.63109	1.48889	3.16667	5.32222	-0.039
M12 - Replicate 1.0	1.04433	0.111	-2.37516	1.15556	3.66667	6.65556	-0.047
M13 - Replicate 1.0	1.16221	0.167	-2.08747	1.15556	4	7.98889	-0.049
M14 - Replicate 1.0	1.22066	0.099	-2.52573	1.32222	3.33333	6.65556	-0.041
M15 - Replicate 1.0	0.924366	0.12	-2.41912	0.488889	4.33333	7.15556	-0.041
M16 - Replicate 1.0	1.68549	0.079	-2.68825	1.65556	2.5	4.98889	-0.027
M17 - Replicate 1.0	1.5241	0.079	-2.68825	1.65556	2.5	5.82222	-0.022
M18 - Replicate 1.0	1.11441	0.161	-2.35388	0.988889	4	8.65556	-0.019
S1 - Replicate 1.0	1.56443	0.13	-2.32279	1.48889	3.5	7.32222	-0.047
S2 - Replicate 1.0	1.73052	0.075	-2.64508	1.48889	2.66667	4.82222	-0.038
S3 - Replicate 1.0	1.34743	0.055	-3.07911	1.48889	2.66667	5.15556	-0.028
S4 - Replicate 1.0	1.38195	0.086	-2.55105	0.988889	3.5	5.15556	-0.051
S5 - Replicate 1.0	1.56803	0.053	-3.03655	1.48889	2.33333	4.15556	-0.027
S6 - Replicate 1.0	1.34779	0.05	-3.10109	1.15556	2.66667	4.48889	-0.031
S7 - Replicate 1.0	1.55501	0.072	-2.63109	1.65556	3	5.98889	-0.036
S8 - Replicate 1.0	0.929977	0.059	-2.90042	1.32222	4.16667	5.98889	-0.022
S9 - Replicate 1.0	1.26435	0.077	-2.78062	0.988889	3.66667	6.48889	-0.037
S10 - Replicate 1.0	1.14782	0.103	-2.33304	0.988889	3.66667	5.32222	-0.059
S11 - Replicate 1.0	1.34743	0.061	-2.8824	1.48889	3.16667	5.32222	-0.027
S12 - Replicate 1.0	1.51949	0.075	-2.99573	1.48889	2.33333	5.32222	-0.042
S13 - Replicate 1.0	1.22629	0.069	-2.81341	0.988889	3.5	5.65556	-0.035
S14 - Replicate 1.0	1.22636	0.127	-2.41912	0.988889	3.33333	6.65556	-0.039
S15 - Replicate 1.0	1.59894	0.102	-2.45341	1.48889	3.16667	5.98889	-0.043
S16 - Replicate 1.0	1.51604	0.127	-2.35388	1.65556	2.83333	6.65556	-0.059
S17 - Replicate 1.0	1.12874	0.155	-2.26336	0.655556	4	9.15556	-0.041
S18 - Replicate 1.0	1.42912	0.127	-2.41912	1.15556	3.5	6.65556	-0.044
S19 - Replicate 1.0	1.54622	0.156	-2.34341	1.48889	3.33333	7.65556	-0.039

### Sheet: Replicate 2
	µmax	OD600max	ln(OD600)max	Span of the lag phase	Span of the exponential phase	Start of the stationary phase	OD600max-OD600final difference
N1 - Replicate 2.0	1.17715	0.229	-2.17156	0.822222	3.83333	9.82222	-0.014
N2 - Replicate 2.0	1.44257	0.108	-2.68825	0.822222	3.83333	7.98889	0
N3 - Replicate 2.0	1.62158	0.141	-2.34341	1.32222	3.33333	7.48889	-0.009
N4 - Replicate 2.0	1.38514	0.201	-2.20727	1.48889	3.16667	9.32222	-0.02
N5 - Replicate 2.0	1.16386	0.255	-1.94491	0.488889	4.5	9.82222	-0.016
N6 - Replicate 2.0	1.19073	0.2	-1.93102	0.822222	5	8.32222	-0.014
N7 - Replicate 2.0	1.20944	0.24	-1.91732	0.822222	4.66667	9.65556	-0.036
N8 - Replicate 2.0	1.47504	0.232	-2.11196	0.655556	4.16667	9.15556	-0.017
N9 - Replicate 2.0	1.34166	0.219	-2.12863	0.655556	4.33333	9.98889	-0.039
N10 - Replicate 2.0	1.38703	0.216	-2.06357	0.655556	4.16667	8.82222	-0.057
N11 - Replicate 2.0	1.23287	0.202	-2.07147	0.488889	4.66667	8.98889	-0.034
N12 - Replicate 2.0	1.005	0.222	-1.92415	0.488889	5	9.65556	-0.052
N13 - Replicate 2.0	1.49213	0.139	-2.23493	1.15556	3.5	6.82222	-0.016
N14 - Replicate 2.0	1.25585	0.197	-2.13707	0.988889	3.66667	8.98889	-0.053
N15 - Replicate 2.0	1.16063	0.2	-2.15417	1.32222	3.5	8.65556	-0.057
N16 - Replicate 2.0	1.39079	0.22	-2.06357	0.822222	4.16667	8.98889	-0.035
N17 - Replicate 2.0	1.33743	0.154	-2.40795	0.822222	3.66667	7.98889	-0.02
N18 - Replicate 2.0	1.23185	0.294	-1.83258	0.822222	4.33333	9.15556	-0.016
N19 - Replicate 2.0	1.19845	0.249	-1.78976	0.655556	5	9.15556	-0.021
M1 - Replicate 2.0	1.27366	0.084	-2.84731	1.48889	3	7.32222	0.001
M2 - Replicate 2.0	1.18749	0.081	-2.76462	1.65556	2.83333	6.82222	-0.002
M3 - Replicate 2.0	1.14015	0.118	-2.45341	1.82222	3.66667	7.82222	0
M4 - Replicate 2.0	1.08514	0.062	-3.21888	1.82222	2.5	7.98889	0
M5 - Replicate 2.0	1.15631	0.065	-2.97593	0.822222	3.5	6.82222	0
M6 - Replicate 2.0	1.28511	0.067	-2.91877	1.48889	2.83333	5.65556	-0.01
M7 - Replicate 2.0	1.19575	0.075	-2.74887	1.48889	3.33333	6.65556	-0.004
M8 - Replicate 2.0	1.2808	0.065	-3.19418	1.65556	2.5	7.48889	0
M9 - Replicate 2.0	1.36229	0.066	-2.84731	1.48889	3	5.48889	-0.003
M10 - Replicate 2.0	1.20652	0.132	-2.38597	1.48889	3.5	7.65556	-0.028
M11 - Replicate 2.0	1.18085	0.087	-2.76462	1.65556	3	7.32222	-0.018
M12 - Replicate 2.0	1.14902	0.111	-2.43042	1.65556	3.5	6.82222	-0.024
M13 - Replicate 2.0	1.27945	0.155	-2.17156	1.48889	3.33333	7.48889	-0.041
M14 - Replicate 2.0	1.18581	0.105	-2.53831	1.48889	3.33333	6.82222	-0.025
M15 - Replicate 2.0	1.07132	0.109	-2.45341	1.15556	3.83333	6.65556	-0.03
M16 - Replicate 2.0	1.31603	0.102	-2.76462	1.15556	3	8.32222	-0.013
M17 - Replicate 2.0	1.14519	0.083	-2.7181	1.48889	3	7.15556	-0.014
M18 - Replicate 2.0	1.24506	0.158	-2.33304	0.822222	3.83333	7.32222	-0.021
S1 - Replicate 2.0	1.36329	0.12	-2.3969	1.32222	3.83333	7.98889	0
S2 - Replicate 2.0	1.65065	0.069	-2.79688	1.48889	2.66667	5.32222	-0.013
S3 - Replicate 2.0	1.42006	0.05	-3.07911	1.32222	2.83333	4.48889	-0.009
S4 - Replicate 2.0	1.2833	0.076	-2.67365	1.32222	3.33333	5.32222	-0.01
S5 - Replicate 2.0	1.51093	0.045	-3.07911	1.65556	2.33333	4.48889	-0.01
S6 - Replicate 2.0	1.46615	0.048	-3.19418	1.65556	2.33333	5.15556	-0.007
S7 - Replicate 2.0	1.56174	0.065	-2.68825	1.65556	2.83333	5.15556	-0.012
S8 - Replicate 2.0	1.02902	0.049	-3.10109	0.988889	3.33333	4.98889	-0.009
S9 - Replicate 2.0	1.23526	0.072	-2.90042	1.15556	3.66667	7.48889	-0.001
S10 - Replicate 2.0	1.20719	0.101	-2.31264	0.655556	3.83333	4.65556	-0.063
S11 - Replicate 2.0	1.24114	0.073	-2.84731	1.82222	2.83333	6.48889	-0.015
S12 - Replicate 2.0	1.14149	0.081	-2.59027	1.32222	3.33333	5.32222	-0.031
S13 - Replicate 2.0	1.19863	0.068	-2.70306	0.988889	3.66667	4.82222	-0.038
S14 - Replicate 2.0	1.28881	0.153	-2.29263	0.655556	3.83333	8.82222	-0.026
S15 - Replicate 2.0	1.51307	0.102	-2.50104	1.48889	2.83333	5.48889	-0.035
S16 - Replicate 2.0	1.53919	0.137	-2.28278	1.65556	3	7.15556	-0.03
S17 - Replicate 2.0	1.24057	0.158	-2.25379	1.15556	3.5	9.32222	-0.016
S18 - Replicate 2.0	1.43574	0.148	-2.36446	1.48889	3	7.48889	-0.03
S19 - Replicate 2.0	1.40353	0.165	-2.30259	1.48889	3	7.65556	-0.025

### Sheet: Mean
	µmax	OD600max	ln(OD600)max	Span of the lag phase	Span of the exponential phase	Start of the stationary phase	OD600max-OD600final difference
N1	1.39118	0.2265	-2.20324	0.738889	3.91667	9.98889	-0.018
N2	1.35419	0.139	-2.57083	0.822222	3.83333	9.65556	-0.0065
N3	1.62983	0.1525	-2.34864	1.23889	3.25	7.57222	-0.0305
N4	1.56816	0.1895	-2.24015	1.48889	3.16667	8.73889	-0.032
N5	1.14276	0.252	-1.91111	0.488889	4.75	10.3222	-0.0175
N6	1.19745	0.187	-2.02983	0.822222	4.83333	8.40556	-0.0135
N7	1.18365	0.2115	-1.97114	0.905556	4.58333	8.82222	-0.0435
N8	1.29333	0.223	-2.01464	0.572222	4.66667	9.07222	-0.017
N9	1.24241	0.2005	-2.17713	0.822222	4.16667	9.65556	-0.035
N10	1.28708	0.201	-2.10887	0.738889	4.25	8.98889	-0.0425
N11	1.18657	0.1885	-2.19713	0.488889	4.41667	8.90556	-0.028
N12	1.01538	0.217	-1.94513	0.405556	5.08333	9.90556	-0.039
N13	1.34709	0.133	-2.29969	1.23889	3.41667	6.90556	-0.029
N14	1.24459	0.179	-2.16316	0.988889	3.75	8.48889	-0.048
N15	1.09675	0.189	-2.19924	1.32222	3.5	8.65556	-0.0435
N16	1.25794	0.202	-2.0961	1.07222	4	8.65556	-0.0325
N17	1.27396	0.151	-2.43068	0.822222	3.83333	8.98889	-0.0185
N18	1.19257	0.2735	-1.70381	0.905556	4.83333	8.90556	-0.0175
N19	1.19948	0.2385	-1.83028	0.572222	5.08333	9.32222	-0.0165
M1	1.26445	0.0865	-2.76778	1.32222	3.08333	6.90556	-0.015
M2	1.32281	0.081	-2.65146	1.40556	3	5.82222	-0.025
M3	1.31454	0.132	-2.40893	1.65556	3.5	7.98889	-0.0085
M4	1.27018	0.0615	-3.07817	1.57222	2.58333	6.73889	-0.0135
M5	1.22881	0.062	-2.93818	0.822222	3.41667	5.73889	-0.0175
M6	1.38095	0.0685	-2.85783	1.32222	2.83333	5.40556	-0.0235
M7	1.3844	0.0735	-2.71856	1.40556	3.08333	5.57222	-0.022
M8	1.3411	0.063	-3.02944	1.40556	2.66667	6.07222	-0.0195
M9	1.44039	0.0695	-2.7323	1.40556	2.91667	4.82222	-0.021
M10	1.11524	0.134	-2.37521	0.988889	3.91667	7.65556	-0.033
M11	1.19119	0.0825	-2.69785	1.57222	3.08333	6.32222	-0.0285
M12	1.09667	0.111	-2.40279	1.40556	3.58333	6.73889	-0.0355
M13	1.22083	0.161	-2.12952	1.32222	3.66667	7.73889	-0.045
M14	1.20323	0.102	-2.53202	1.40556	3.33333	6.73889	-0.033
M15	0.997841	0.1145	-2.43626	0.822222	4.08333	6.90556	-0.0355
M16	1.50076	0.0905	-2.72643	1.40556	2.75	6.65556	-0.02
M17	1.33464	0.081	-2.70317	1.57222	2.75	6.48889	-0.018
M18	1.17973	0.1595	-2.34346	0.905556	3.91667	7.98889	-0.02
S1	1.46386	0.125	-2.35984	1.40556	3.66667	7.65556	-0.0235
S2	1.69058	0.072	-2.72098	1.48889	2.66667	5.07222	-0.0255
S3	1.38374	0.0525	-3.07911	1.40556	2.75	4.82222	-0.0185
S4	1.33262	0.081	-2.61235	1.15556	3.41667	5.23889	-0.0305
S5	1.53948	0.049	-3.05783	1.57222	2.33333	4.32222	-0.0185
S6	1.40697	0.049	-3.14764	1.40556	2.5	4.82222	-0.019
S7	1.55837	0.0685	-2.65967	1.65556	2.91667	5.57222	-0.024
S8	0.979498	0.054	-3.00076	1.15556	3.75	5.48889	-0.0155
S9	1.24981	0.0745	-2.84052	1.07222	3.66667	6.98889	-0.019
S10	1.17751	0.102	-2.32284	0.822222	3.75	4.98889	-0.061
S11	1.29429	0.067	-2.86486	1.65556	3	5.90556	-0.021
S12	1.33049	0.078	-2.793	1.40556	2.83333	5.32222	-0.0365
S13	1.21246	0.0685	-2.75824	0.988889	3.58333	5.23889	-0.0365
S14	1.25759	0.14	-2.35588	0.822222	3.58333	7.73889	-0.0325
S15	1.55601	0.102	-2.47722	1.48889	3	5.73889	-0.039
S16	1.52762	0.132	-2.31833	1.65556	2.91667	6.90556	-0.0445
S17	1.18465	0.1565	-2.25858	0.905556	3.75	9.23889	-0.0285
S18	1.43243	0.1375	-2.39179	1.32222	3.25	7.07222	-0.037
S19	1.47487	0.1605	-2.323	1.48889	3.16667	7.65556	-0.032

### Sheet: Standard deviation
	µmax	OD600max	ln(OD600)max	Span of the lag phase	Span of the exponential phase	Start of the stationary phase	OD600max-OD600final difference
N1	0.30268	0.00353553	0.0448091	0.117851	0.117851	0.235702	0.00565685
N2	0.12499	0.0438406	0.166057	0	0	2.35702	0.00919239
N3	0.0116689	0.0162635	0.00740433	0.117851	0.117851	0.117851	0.0304056
N4	0.258835	0.0162635	0.0464932	0	0	0.824958	0.0169706
N5	0.0298344	0.00424264	0.0477957	0	0.353553	0.707107	0.00212132
N6	0.00950277	0.0183848	0.139732	0	0.235702	0.117851	0.000707107
N7	0.0364693	0.0403051	0.0761064	0.117851	0.117851	1.17851	0.0106066
N8	0.256978	0.0127279	0.137633	0.117851	0.707107	0.117851	1.96262e-17
N9	0.140363	0.026163	0.0685839	0.235702	0.235702	0.471405	0.00565685
N10	0.141351	0.0212132	0.0640617	0.117851	0.117851	0.235702	0.0205061
N11	0.0654854	0.0190919	0.177706	0	0.353553	0.117851	0.00848528
N12	0.0146842	0.00707107	0.0296732	0.117851	0.117851	0.353553	0.0183848
N13	0.205113	0.00848528	0.0915944	0.117851	0.117851	0.117851	0.0183848
N14	0.0159367	0.0254558	0.0369009	0	0.117851	0.707107	0.00707107
N15	0.0903416	0.0155563	0.0637465	0	0	0	0.0190919
N16	0.187875	0.0254558	0.0460069	0.353553	0.235702	0.471405	0.00353553
N17	0.0897618	0.00424264	0.0321468	0	0.235702	1.41421	0.00212132
N18	0.0555478	0.0289914	0.182112	0.117851	0.707107	0.353553	0.00212132
N19	0.00145811	0.0148492	0.0573048	0.117851	0.117851	0.235702	0.00636396
M1	0.0130242	0.00353553	0.112476	0.235702	0.117851	0.589256	0.0226274
M2	0.191376	0	0.160028	0.353553	0.235702	1.41421	0.0325269
M3	0.246619	0.019799	0.0628954	0.235702	0.235702	0.235702	0.0120208
M4	0.261686	0.000707107	0.198989	0.353553	0.117851	1.76777	0.0190919
M5	0.102532	0.00424264	0.0533919	0	0.117851	1.53206	0.0247487
M6	0.135533	0.00212132	0.0861891	0.235702	6.28037e-16	0.353553	0.0190919
M7	0.266792	0.00212132	0.0428681	0.117851	0.353553	1.53206	0.0254558
M8	0.0852723	0.00282843	0.232977	0.353553	0.235702	2.00347	0.0275772
M9	0.110443	0.00494975	0.162646	0.117851	0.117851	0.942809	0.0254558
M10	0.129091	0.00282843	0.0152072	0.707107	0.589256	0	0.00707107
M11	0.0146132	0.00636396	0.094421	0.117851	0.117851	1.41421	0.0148492
M12	0.0740308	0	0.0390766	0.353553	0.117851	0.117851	0.0162635
M13	0.0829038	0.00848528	0.0594557	0.235702	0.471405	0.353553	0.00565685
M14	0.0246429	0.00424264	0.00889454	0.117851	6.28037e-16	0.117851	0.0113137
M15	0.103909	0.00777817	0.024246	0.471405	0.353553	0.353553	0.00777817
M16	0.261253	0.0162635	0.0540039	0.353553	0.353553	2.35702	0.00989949
M17	0.26793	0.00282843	0.0211092	0.117851	0.353553	0.942809	0.00565685
M18	0.0923864	0.00212132	0.0147319	0.117851	0.117851	0.942809	0.00141421
S1	0.142228	0.00707107	0.0524022	0.117851	0.235702	0.471405	0.033234
S2	0.0564755	0.00424264	0.107343	0	0	0.353553	0.0176777
S3	0.0513553	0.00353553	0	0.117851	0.117851	0.471405	0.013435
S4	0.069756	0.00707107	0.0866929	0.235702	0.117851	0.117851	0.0289914
S5	0.0403811	0.00565685	0.0300942	0.117851	6.28037e-16	0.235702	0.0120208
S6	0.0836918	0.00141421	0.0658249	0.353553	0.235702	0.471405	0.0169706
S7	0.0047564	0.00494975	0.0404171	0	0.117851	0.589256	0.0169706
S8	0.0700334	0.00707107	0.141896	0.235702	0.589256	0.707107	0.00919239
S9	0.0205695	0.00353553	0.0847122	0.117851	0	0.707107	0.0254558
S10	0.0419822	0.00141421	0.0144313	0.235702	0.117851	0.471405	0.00282843
S11	0.075157	0.00848528	0.0248133	0.235702	0.235702	0.824958	0.00848528
S12	0.267289	0.00424264	0.286707	0.117851	0.707107	0	0.00777817
S13	0.019552	0.000707107	0.0780279	0	0.117851	0.589256	0.00212132
S14	0.0441594	0.0183848	0.0894378	0.235702	0.353553	1.53206	0.00919239
S15	0.0607137	0	0.0336781	0	0.235702	0.353553	0.00565685
S16	0.016368	0.00707107	0.0502724	0	0.117851	0.353553	0.0205061
S17	0.0790802	0.00212132	0.00676662	0.353553	0.353553	0.117851	0.0176777
S18	0.00468102	0.0148492	0.0386493	0.235702	0.353553	0.589256	0.00989949
S19	0.100898	0.00636396	0.0288655	0	0.235702	0	0.00989949
