## Supplementary material for "Engineering growth-coupled metabolic biosensors for disease prognosis and diagnosis using full growth trajectories": A1 - parameters.xlsx

### Sheet: Replicate 1
	µmax	OD600max	ln(OD600)max	Span of the lag phase	Span of the exponential phase	Start of the stationary phase	OD600max-OD600final difference
N1 - Replicate 1.0	0.925129	0.295	-1.52786	2.48889	6.66667	11.6556	-0.05
N2 - Replicate 1.0	0.82819	0.264	-1.59455	2.65556	7.33333	12.4889	-0.029
N3 - Replicate 1.0	0.727249	0.288	-1.4065	2.15556	8.33333	12.4889	-0.038
N4 - Replicate 1.0	0.881169	0.315	-1.32426	2.48889	7.16667	11.4889	-0.045
N5 - Replicate 1.0	0.727249	0.289	-1.4065	2.15556	8.33333	12.3222	-0.042
N6 - Replicate 1.0	0.605619	0.266	-1.50058	1.98889	9.5	13.8222	-0.03
N7 - Replicate 1.0	0.700464	0.292	-1.42296	2.65556	8.5	13.3222	-0.044
N8 - Replicate 1.0	0.762261	0.292	-1.52326	2.15556	7.66667	12.4889	-0.035
N9 - Replicate 1.0	0.7056	0.274	-1.47403	2.65556	8.5	13.1556	-0.034
N10 - Replicate 3.0	0.801249	0.297	-1.53712	2.82222	7.16667	12.8222	-0.03
N11 - Replicate 1.0	0.630615	0.264	-1.57022	2.32222	9.16667	14.3222	-0.025
N12 - Replicate 1.0	0.795787	0.368	-1.23443	2.32222	7.5	11.9889	-0.072
N13 - Replicate 1.0	0.784467	0.298	-1.64507	2.48889	6.66667	12.3222	-0.027
N14 - Replicate 1.0	0.630543	0.281	-1.38629	1.98889	9.66667	13.3222	-0.033
N15 - Replicate 1.0	0.738728	0.319	-1.29828	2.48889	8.33333	12.4889	-0.05
N16 - Replicate 1.0	0.687751	0.305	-1.37833	1.98889	8.66667	12.8222	-0.036
N17 - Replicate 1.0	0.665293	0.28	-1.43548	2.15556	9	13.1556	-0.038
N18 - Replicate 1.0	0.762304	0.339	-1.27297	2.32222	7.83333	12.1556	-0.037
N19 - Replicate 1.0	0.728773	0.256	-1.62964	3.15556	8.33333	14.4889	-0.023
M1 - Replicate 1.0	0.549448	0.214	-1.8579	3.15556	9.16667	15.9889	0.021
M2 - Replicate 3.0	0.446313	0.236	-1.75446	2.65556	10	16.3222	0.002
M3 - Replicate 1.0	0.65185	0.197	-1.87732	3.82222	8.33333	15.4889	0.032
M4 - Replicate 1.0	0.493145	0.131	-2.36446	4.82222	11.1667	21.6556	0.031
M5 - Replicate 1.0	0.763494	0.234	-1.86433	2.82222	8.83333	18.4889	0.011
M6 - Replicate 1.0	0.564915	0.189	-2.26336	4.32222	8.33333	19.3222	-0.002
M7 - Replicate 1.0	0.500615	0.185	-1.96611	3.32222	10.5	17.3222	0.006
M8 - Replicate 1.0	0.473962	0.112	-2.47694	4.48889	10.8333	19.8222	0.008
M9 - Replicate 1.0	0.678573	0.258	-1.83258	3.48889	7.5	16.4889	0.002
M10 - Replicate 1.0	0.435583	0.164	-2.20727	4.15556	10.8333	20.4889	0.013
M11 - Replicate 1.0	0.492586	0.162	-2.03256	3.15556	10.6667	16.1556	0.029
M12 - Replicate 1.0	0.55704	0.243	-1.82635	3.32222	8.83333	15.8222	-0.015
M13 - Replicate 1.0	0.578554	0.224	-1.88387	2.98889	8.66667	15.8222	0.006
M14 - Replicate 1.0	0.458906	0.183	-2.12863	2.65556	10.3333	17.9889	0.023
M15 - Replicate 3.0	0.348293	0.176	-2.22562	2.98889	10.6667	18.3222	0.025
M16 - Replicate 1.0	0.682671	0.211	-1.80789	3.48889	8	14.4889	0.044
M17 - Replicate 1.0	0.486088	0.207	-1.8708	2.48889	10.8333	18.1556	0.003
M18 - Replicate 1.0	0.408374	0.171	-2.09557	2.32222	10.6667	17.9889	0.016
S1 - Replicate 1.0	0.549445	0.228	-1.68201	2.82222	10	15.4889	0.049
S2 - Replicate 1.0	0.566173	0.151	-2.10373	3.65556	9	14.9889	0.013
S3 - Replicate 1.0	0.334582	0.099	-2.41912	4.15556	17.5	23.8222	-0.006
S4 - Replicate 1.0	0.383558	0.151	-2.24432	5.15556	13.1667	23.6556	0.009
S5 - Replicate 1.0	0.500132	0.156	-2.12026	2.65556	9.66667	15.6556	0.014
S6 - Replicate 1.0	0.400954	0.125	-2.3969	3.15556	11.8333	19.9889	0.031
S7 - Replicate 1.0	0.532134	0.163	-2.08747	3.32222	9.16667	16.9889	0.026
S8 - Replicate 1.0	0.420086	0.146	-2.12863	3.65556	12	18.1556	-0.03
S9 - Replicate 1.0	0.36957	0.115	-2.51331	3.82222	13.5	21.9889	0.01
S10 - Replicate 1.0	0.529493	0.177	-2.00992	3.48889	10.1667	17.3222	-0.003
S11 - Replicate 1.0	0.44433	0.186	-1.97328	3.32222	11.3333	18.1556	0.015
S12 - Replicate 1.0	0.22883	0.052	-3.01593	8.98889	16.3333	26.8222	-0.001
S13 - Replicate 1.0	0.398477	0.125	-2.28278	4.65556	13.1667	20.4889	0.007
S14 - Replicate 1.0	0.590598	0.19	-2.12026	3.65556	8.66667	17.4889	-0.007
S15 - Replicate 1.0	0.500824	0.202	-2.27303	4.15556	8.66667	17.3222	0
S16 - Replicate 3.0	0.593545	0.195	-2.02495	3.15556	8.16667	13.8222	0.057
S17 - Replicate 1.0	0.54553	0.215	-1.89048	3.32222	9.66667	16.9889	-0.003
S18 - Replicate 1.0	0.394388	0.119	-2.34341	2.65556	11.6667	17.4889	0.028
S19 - Replicate 1.0	0.557981	0.164	-2.11196	3.65556	10.1667	20.1556	0

### Sheet: Replicate 2
	µmax	OD600max	ln(OD600)max	Span of the lag phase	Span of the exponential phase	Start of the stationary phase	OD600max-OD600final difference
N1 - Replicate 2.0	0.631338	0.284	-1.45243	1.65556	7.83333	11.9889	-0.034
N2 - Replicate 2.0	0.756199	0.267	-1.55117	1.98889	8	12.4889	-0.02
N3 - Replicate 2.0	0.81972	0.326	-1.35093	2.32222	7.66667	12.8222	-0.023
N4 - Replicate 2.0	0.784837	0.343	-1.26231	1.82222	7.5	11.4889	-0.032
N5 - Replicate 2.0	0.815366	0.308	-1.38629	2.32222	7.83333	12.9889	-0.013
N6 - Replicate 2.0	0.792209	0.253	-1.68201	2.82222	7.83333	13.3222	-0.022
N7 - Replicate 2.0	0.737522	0.312	-1.36258	2.82222	8.16667	13.6556	-0.026
N8 - Replicate 2.0	0.805025	0.302	-1.43548	2.32222	7.5	12.1556	-0.026
N9 - Replicate 2.0	0.686776	0.283	-1.46534	2.32222	8.66667	13.3222	-0.018
N10 - Replicate 2.0	0.762862	0.307	-1.34323	2.15556	8.16667	12.3222	-0.012
N11 - Replicate 2.0	0.738863	0.261	-1.63476	2.82222	8	13.8222	-0.016
N12 - Replicate 2.0	0.859196	0.367	-1.22418	2.32222	7.16667	11.4889	-0.053
N13 - Replicate 2.0	0.780657	0.306	-1.48281	2.48889	7.5	13.3222	-0.001
N14 - Replicate 2.0	0.697456	0.281	-1.5559	2.82222	8.16667	13.4889	-0.021
N15 - Replicate 2.0	0.786016	0.318	-1.34707	2.82222	7.66667	12.6556	-0.025
N16 - Replicate 2.0	0.744868	0.297	-1.37833	2.32222	8.16667	12.1556	-0.027
N17 - Replicate 2.0	0.758697	0.291	-1.41469	2.82222	8	12.8222	-0.027
N18 - Replicate 2.0	0.734819	0.348	-1.22418	1.82222	8	11.4889	-0.03
N19 - Replicate 2.0	0.717633	0.266	-1.66073	2.48889	8.16667	14.1556	-0.011
M1 - Replicate 2.0	0.566117	0.201	-1.93794	3.32222	8.83333	15.4889	0.016
M2 - Replicate 2.0	0.598756	0.248	-1.6874	3.15556	9.33333	16.3222	0.014
M3 - Replicate 2.0	0.622554	0.22	-1.7487	3.65556	8.33333	16.3222	0.068
M4 - Replicate 2.0	0.378408	0.117	-2.14558	3.65556	12.8333	17.6556	0.032
M5 - Replicate 2.0	0.576688	0.226	-1.76609	3.15556	8.66667	15.8222	0.002
M6 - Replicate 2.0	0.509193	0.207	-1.9805	2.98889	10.6667	19.9889	0.015
M7 - Replicate 2.0	0.53446	0.202	-2.09557	3.32222	8.66667	17.6556	0.026
M8 - Replicate 3.0	0.450775	0.117	-2.40795	4.48889	11.6667	21.6556	0.017
M9 - Replicate 2.0	0.599226	0.253	-1.66601	2.32222	9.5	16.3222	0.014
M10 - Replicate 2.0	0.461655	0.18	-2.07147	3.65556	11	20.4889	0.04
M11 - Replicate 2.0	0.505341	0.158	-1.84516	3.65556	10.1667	13.8222	0.038
M12 - Replicate 2.0	0.607538	0.251	-1.70926	3.65556	8.16667	14.6556	-0.004
M13 - Replicate 2.0	0.615901	0.244	-1.84516	2.98889	8.16667	15.6556	0.035
M14 - Replicate 2.0	0.490195	0.185	-2.03256	3.15556	10.1667	17.8222	0.04
M15 - Replicate 2.0	0.479035	0.195	-1.9951	3.15556	10.1667	18.1556	0.047
M16 - Replicate 2.0	0.65561	0.228	-1.72037	2.98889	7.83333	13.4889	0.079
M17 - Replicate 2.0	0.544241	0.204	-1.89712	3.15556	9.5	15.8222	0.004
M18 - Replicate 2.0	0.596932	0.169	-2.07944	3.65556	8.66667	16.1556	0.027
S1 - Replicate 3.0	0.480641	0.22	-1.91732	2.32222	9.83333	16.1556	0.039
S2 - Replicate 2.0	0.552896	0.174	-2.03256	3.15556	9.33333	16.3222	0.047
S3 - Replicate 2.0	0.285384	0.109	-2.56395	3.65556	13.6667	19.8222	-0.023
S4 - Replicate 2.0	0.327311	0.158	-2.05573	3.65556	13.6667	20.3222	0.017
S5 - Replicate 2.0	0.559245	0.171	-2.06357	3.65556	8.5	16.1556	0.045
S6 - Replicate 2.0	0.399878	0.109	-2.22562	3.65556	11.3333	16.3222	0.025
S7 - Replicate 2.0	0.502998	0.153	-2.04794	2.82222	9.66667	14.8222	0.033
S8 - Replicate 2.0	0.416133	0.157	-2.01741	3.32222	12.1667	17.8222	0.005
S9 - Replicate 3.0	0.273383	0.122	-2.37516	4.32222	16.1667	26.1556	-0.001
S10 - Replicate 2.0	0.632478	0.187	-2.45341	4.15556	6.83333	17.3222	0.011
S11 - Replicate 2.0	0.4745	0.189	-2.03256	3.15556	10.1667	18.3222	0.051
S12 - Replicate 2.0	0.344891	0.106	-1.93102	6.82222	18.1667	22.6556	-0.084
S13 - Replicate 2.0	0.389043	0.137	-2.31264	3.98889	13	20.1556	0.049
S14 - Replicate 2.0	0.95601	0.211	-1.89048	3.65556	8.16667	18.3222	0.022
S15 - Replicate 2.0	0.44119	0.225	-1.58964	3.15556	12	15.8222	-0.041
S16 - Replicate 2.0	0.583297	0.208	-1.82016	2.65556	8.5	13.3222	0.072
S17 - Replicate 2.0	0.556293	0.226	-1.79577	3.48889	9.66667	16.8222	0.013
S18 - Replicate 2.0	0.459155	0.12	-2.11196	3.15556	11.5	16.1556	0.041
S19 - Replicate 2.0	0.548554	0.181	-2.04022	3.82222	10	19.3222	0.022

### Sheet: Mean
	µmax	OD600max	ln(OD600)max	Span of the lag phase	Span of the exponential phase	Start of the stationary phase	OD600max-OD600final difference
N1	0.778234	0.2895	-1.49015	2.07222	7.25	11.8222	-0.042
N2	0.792194	0.2655	-1.57286	2.32222	7.66667	12.4889	-0.0245
N3	0.773484	0.307	-1.37871	2.23889	8	12.6556	-0.0305
N4	0.833003	0.329	-1.29328	2.15556	7.33333	11.4889	-0.0385
N5	0.771308	0.2985	-1.3964	2.23889	8.08333	12.6556	-0.0275
N6	0.698914	0.2595	-1.5913	2.40556	8.66667	13.5722	-0.026
N7	0.718993	0.302	-1.39277	2.73889	8.33333	13.4889	-0.035
N8	0.783643	0.297	-1.47937	2.23889	7.58333	12.3222	-0.0305
N9	0.696188	0.2785	-1.46969	2.48889	8.58333	13.2389	-0.026
N10	0.782056	0.302	-1.44018	2.48889	7.66667	12.5722	-0.021
N11	0.684739	0.2625	-1.60249	2.57222	8.58333	14.0722	-0.0205
N12	0.827491	0.3675	-1.2293	2.32222	7.33333	11.7389	-0.0625
N13	0.782562	0.302	-1.56394	2.48889	7.08333	12.8222	-0.014
N14	0.663999	0.281	-1.4711	2.40556	8.91667	13.4056	-0.027
N15	0.762372	0.3185	-1.32268	2.65556	8	12.5722	-0.0375
N16	0.716309	0.301	-1.37833	2.15556	8.41667	12.4889	-0.0315
N17	0.711995	0.2855	-1.42509	2.48889	8.5	12.9889	-0.0325
N18	0.748561	0.3435	-1.24857	2.07222	7.91667	11.8222	-0.0335
N19	0.723203	0.261	-1.64519	2.82222	8.25	14.3222	-0.017
M1	0.557783	0.2075	-1.89792	3.23889	9	15.7389	0.0185
M2	0.522534	0.242	-1.72093	2.90556	9.66667	16.3222	0.008
M3	0.637202	0.2085	-1.81301	3.73889	8.33333	15.9056	0.05
M4	0.435777	0.124	-2.25502	4.23889	12	19.6556	0.0315
M5	0.670091	0.23	-1.81521	2.98889	8.75	17.1556	0.0065
M6	0.537054	0.198	-2.12193	3.65556	9.5	19.6556	0.0065
M7	0.517537	0.1935	-2.03084	3.32222	9.58333	17.4889	0.016
M8	0.462368	0.1145	-2.44244	4.48889	11.25	20.7389	0.0125
M9	0.638899	0.2555	-1.74929	2.90556	8.5	16.4056	0.008
M10	0.448619	0.172	-2.13937	3.90556	10.9167	20.4889	0.0265
M11	0.498964	0.16	-1.93886	3.40556	10.4167	14.9889	0.0335
M12	0.582289	0.247	-1.7678	3.48889	8.5	15.2389	-0.0095
M13	0.597228	0.234	-1.86452	2.98889	8.41667	15.7389	0.0205
M14	0.474551	0.184	-2.08059	2.90556	10.25	17.9056	0.0315
M15	0.413664	0.1855	-2.11036	3.07222	10.4167	18.2389	0.036
M16	0.66914	0.2195	-1.76413	3.23889	7.91667	13.9889	0.0615
M17	0.515165	0.2055	-1.88396	2.82222	10.1667	16.9889	0.0035
M18	0.502653	0.17	-2.08751	2.98889	9.66667	17.0722	0.0215
S1	0.515043	0.224	-1.79967	2.57222	9.91667	15.8222	0.044
S2	0.559535	0.1625	-2.06815	3.40556	9.16667	15.6556	0.03
S3	0.309983	0.104	-2.49153	3.90556	15.5833	21.8222	-0.0145
S4	0.355434	0.1545	-2.15002	4.40556	13.4167	21.9889	0.013
S5	0.529689	0.1635	-2.09192	3.15556	9.08333	15.9056	0.0295
S6	0.400416	0.117	-2.31126	3.40556	11.5833	18.1556	0.028
S7	0.517566	0.158	-2.06771	3.07222	9.41667	15.9056	0.0295
S8	0.41811	0.1515	-2.07302	3.48889	12.0833	17.9889	-0.0125
S9	0.321476	0.1185	-2.44423	4.07222	14.8333	24.0722	0.0045
S10	0.580985	0.182	-2.23166	3.82222	8.5	17.3222	0.004
S11	0.459415	0.1875	-2.00292	3.23889	10.75	18.2389	0.033
S12	0.28686	0.079	-2.47348	7.90556	17.25	24.7389	-0.0425
S13	0.39376	0.131	-2.29771	4.32222	13.0833	20.3222	0.028
S14	0.773304	0.2005	-2.00537	3.65556	8.41667	17.9056	0.0075
S15	0.471007	0.2135	-1.93133	3.65556	10.3333	16.5722	-0.0205
S16	0.588421	0.2015	-1.92256	2.90556	8.33333	13.5722	0.0645
S17	0.550912	0.2205	-1.84312	3.40556	9.66667	16.9056	0.005
S18	0.426771	0.1195	-2.22769	2.90556	11.5833	16.8222	0.0345
S19	0.553267	0.1725	-2.07609	3.73889	10.0833	19.7389	0.011

### Sheet: Standard deviation
	µmax	OD600max	ln(OD600)max	Span of the lag phase	Span of the exponential phase	Start of the stationary phase	OD600max-OD600final difference
N1	0.207742	0.00777817	0.0533327	0.589256	0.824958	0.235702	0.0113137
N2	0.0509051	0.00212132	0.0306745	0.471405	0.471405	0	0.00636396
N3	0.0653866	0.0268701	0.0392938	0.117851	0.471405	0.235702	0.0106066
N4	0.0681171	0.019799	0.0438057	0.471405	0.235702	0	0.00919239
N5	0.0623083	0.013435	0.0142855	0.117851	0.353553	0.471405	0.0205061
N6	0.131939	0.00919239	0.128287	0.589256	1.17851	0.353553	0.00565685
N7	0.0262034	0.0141421	0.0426955	0.117851	0.235702	0.235702	0.0127279
N8	0.0302386	0.00707107	0.0620667	0.117851	0.117851	0.235702	0.00636396
N9	0.0133102	0.00636396	0.00614879	0.235702	0.117851	0.117851	0.0113137
N10	0.0271435	0.00707107	0.137096	0.471405	0.707107	0.353553	0.0127279
N11	0.0765433	0.00212132	0.0456356	0.353553	0.824958	0.353553	0.00636396
N12	0.0448374	0.000707107	0.00725244	0	0.235702	0.353553	0.013435
N13	0.00269401	0.00565685	0.114735	0	0.589256	0.707107	0.0183848
N14	0.0473147	0	0.119927	0.589256	1.06066	0.117851	0.00848528
N15	0.0334377	0.000707107	0.0344999	0.235702	0.471405	0.117851	0.0176777
N16	0.0403884	0.00565685	0	0.235702	0.353553	0.471405	0.00636396
N17	0.0660463	0.00777817	0.0147013	0.471405	0.707107	0.235702	0.00777817
N18	0.0194354	0.00636396	0.0344999	0.353553	0.117851	0.471405	0.00494975
N19	0.00787691	0.00707107	0.0219844	0.471405	0.117851	0.235702	0.00848528
M1	0.0117866	0.00919239	0.0565987	0.117851	0.235702	0.353553	0.00353553
M2	0.107794	0.00848528	0.0474216	0.353553	0.471405	0	0.00848528
M3	0.0207157	0.0162635	0.0909462	0.117851	2.51215e-15	0.589256	0.0254558
M4	0.0811313	0.00989949	0.154771	0.824958	1.17851	2.82843	0.000707107
M5	0.132092	0.00565685	0.0694651	0.235702	0.117851	1.88562	0.00636396
M6	0.0394014	0.0127279	0.200014	0.942809	1.64992	0.471405	0.0120208
M7	0.023932	0.0120208	0.0915407	0	1.29636	0.235702	0.0141421
M8	0.0163955	0.00353553	0.0487853	0	0.589256	1.29636	0.00636396
M9	0.0561067	0.00353553	0.117785	0.824958	1.41421	0.117851	0.00848528
M10	0.0184354	0.0113137	0.0960262	0.353553	0.117851	0	0.0190919
M11	0.00901883	0.00282843	0.13251	0.353553	0.353553	1.64992	0.00636396
M12	0.0357077	0.00565685	0.082797	0.235702	0.471405	0.824958	0.00777817
M13	0.026409	0.0141421	0.0273753	0	0.353553	0.117851	0.0205061
M14	0.0221251	0.00141421	0.0679345	0.353553	0.117851	0.117851	0.0120208
M15	0.0924483	0.013435	0.163005	0.117851	0.353553	0.117851	0.0155563
M16	0.0191347	0.0120208	0.0618855	0.353553	0.117851	0.707107	0.0247487
M17	0.0411199	0.00212132	0.0186091	0.471405	0.942809	1.64992	0.000707107
M18	0.133331	0.00141421	0.0114052	0.942809	1.41421	1.29636	0.00777817
S1	0.0486517	0.00565685	0.166392	0.353553	0.117851	0.471405	0.00707107
S2	0.00938877	0.0162635	0.0503292	0.353553	0.235702	0.942809	0.0240416
S3	0.0347885	0.00707107	0.102411	0.353553	2.71058	2.82843	0.0120208
S4	0.0397726	0.00494975	0.133354	1.06066	0.353553	2.35702	0.00565685
S5	0.0417991	0.0106066	0.0400897	0.707107	0.824958	0.353553	0.0219203
S6	0.000761432	0.0113137	0.121107	0.353553	0.353553	2.59272	0.00424264
S7	0.0206023	0.00707107	0.0279525	0.353553	0.353553	1.53206	0.00494975
S8	0.00279484	0.00777817	0.0786484	0.235702	0.117851	0.235702	0.0247487
S9	0.0680151	0.00494975	0.097687	0.353553	1.88562	2.94628	0.00777817
S10	0.0728212	0.00707107	0.313597	0.471405	2.35702	0	0.00989949
S11	0.0213338	0.00212132	0.0419149	0.117851	0.824958	0.117851	0.0254558
S12	0.0820676	0.0381838	0.76715	1.53206	1.29636	2.94628	0.0586899
S13	0.0066708	0.00848528	0.0211092	0.471405	0.117851	0.235702	0.0296985
S14	0.258385	0.0148492	0.162485	0	0.353553	0.589256	0.0205061
S15	0.0421673	0.0162635	0.48323	0.707107	2.35702	1.06066	0.0289914
S16	0.00724668	0.00919239	0.144812	0.353553	0.235702	0.353553	0.0106066
S17	0.00761041	0.00777817	0.0669686	0.117851	2.51215e-15	0.117851	0.0113137
S18	0.045797	0.000707107	0.163654	0.353553	0.117851	0.942809	0.00919239
S19	0.00666616	0.0120208	0.0507306	0.117851	0.117851	0.589256	0.0155563
