## Supplementary material for "Engineering growth-coupled metabolic biosensors for disease prognosis and diagnosis using full growth trajectories": A5 - parameters.xlsx

### Sheet: Replicate 1
	µmax	OD600max	ln(OD600)max	Span of the lag phase	Span of the exponential phase	Start of the stationary phase	OD600max-OD600final difference
N1 - Replicate 1.0	1.43243	0.951	-0.432323	0.822222	5.66667	11.4889	0.034
N2 - Replicate 1.0	1.35954	1.02	-0.478036	0.822222	5.66667	13.8222	0.052
N3 - Replicate 1.0	1.52793	0.932	-0.417032	0.988889	5.33333	10.4889	0.043
N4 - Replicate 1.0	1.47706	0.945	-0.407968	0.822222	5.5	10.8222	0.04
N5 - Replicate 1.0	1.45448	0.773	-0.414001	0.988889	5.33333	7.65556	0.061
N6 - Replicate 1.0	1.59467	0.78	-0.502527	0.988889	5.16667	7.82222	0.075
N7 - Replicate 1.0	1.45309	0.759	-0.421594	1.15556	5.33333	7.65556	0.052
N8 - Replicate 1.0	1.51076	0.783	-0.409473	0.988889	5.33333	7.65556	0.059
N9 - Replicate 1.0	1.50884	0.773	-0.429246	0.822222	5.33333	7.48889	0.073
N10 - Replicate 1.0	1.65518	0.762	-0.512494	0.988889	5	7.65556	0.065
N11 - Replicate 1.0	1.41284	0.779	-0.436956	0.655556	5.66667	7.98889	0.062
N12 - Replicate 1.0	1.64424	0.771	-0.50916	0.988889	5	7.65556	0.068
N13 - Replicate 1.0	1.45285	0.76	-0.440057	0.988889	5.33333	7.65556	0.062
N14 - Replicate 1.0	1.54733	0.787	-0.492658	0.988889	5	7.65556	0.065
N15 - Replicate 1.0	1.50781	0.754	-0.519194	0.988889	5	7.48889	0.063
N16 - Replicate 1.0	1.4671	0.739	-0.420071	0.822222	5.5	7.32222	0.059
N17 - Replicate 1.0	1.47326	0.746	-0.517515	0.822222	5.16667	7.48889	0.064
N18 - Replicate 1.0	1.56554	0.82	-0.460449	0.988889	5	7.48889	0.065
N19 - Replicate 1.0	1.37029	0.772	-0.407968	0.822222	5.5	7.48889	0.06
M1 - Replicate 1.0	1.37526	0.921	-0.447851	0.988889	5.83333	11.8222	0.011
M2 - Replicate 1.0	1.50047	0.945	-0.476424	0.822222	5.5	11.1556	-0.066
M3 - Replicate 1.0	1.29236	0.907	-0.415515	0.822222	6.33333	11.8222	-0.012
M4 - Replicate 1.0	1.48546	0.902	-0.572701	1.15556	5	11.4889	-0.023
M5 - Replicate 1.0	1.37499	0.926	-0.466809	0.822222	5.83333	11.3222	-0.012
M6 - Replicate 1.0	1.32161	0.908	-0.486133	0.988889	5.66667	11.9889	-0.088
M7 - Replicate 1.0	1.4179	0.919	-0.457285	0.822222	5.66667	11.3222	-0.088
M8 - Replicate 1.0	1.42392	0.927	-0.470004	0.988889	5.5	11.1556	-0.081
M9 - Replicate 1.0	1.50558	0.961	-0.544727	0.988889	5.16667	10.9889	0.005
M10 - Replicate 1.0	1.49729	0.952	-0.443167	1.15556	5.5	11.8222	0.004
M11 - Replicate 1.0	1.41827	0.895	-0.531028	0.988889	5	11.3222	-0.095
M12 - Replicate 1.0	1.29798	0.898	-0.430783	0.822222	6.16667	10.8222	-0.007
M13 - Replicate 1.0	1.40281	0.918	-0.409473	0.822222	5.66667	10.3222	-0.005
M14 - Replicate 1.0	1.50256	0.921	-0.525939	1.32222	5.16667	11.8222	-0.065
M15 - Replicate 1.0	1.41201	0.922	-0.470004	1.15556	5.5	11.1556	0.008
M16 - Replicate 1.0	1.62031	0.973	-0.499226	1.32222	4.66667	10.4889	0.001
M17 - Replicate 1.0	1.58814	0.903	-0.49758	1.32222	4.83333	10.8222	-0.053
M18 - Replicate 1.0	1.27898	0.946	-0.376878	0.822222	6.16667	11.9889	-0.007
S1 - Replicate 1.0	1.47952	0.892	-0.433865	1.15556	5.5	10.1556	-0.01
S2 - Replicate 1.0	1.60168	0.858	-0.555126	1.15556	4.83333	9.65556	0.021
S3 - Replicate 1.0	1.47109	0.893	-0.544727	1.15556	5.16667	10.9889	0.001
S4 - Replicate 1.0	1.60896	0.962	-0.436956	1.15556	5.16667	10.6556	0.029
S5 - Replicate 1.0	1.28282	0.939	-0.548181	0.655556	5.5	10.8222	0.016
S6 - Replicate 1.0	1.38584	0.889	-0.562119	1.15556	5.16667	11.8222	0.008
S7 - Replicate 1.0	1.45478	0.875	-0.505838	1.15556	5.5	11.1556	0.002
S8 - Replicate 1.0	1.1947	0.808	-0.524249	1.15556	7.16667	12.1556	0.003
S9 - Replicate 1.0	1.34093	0.914	-0.500875	0.988889	5.83333	11.8222	0.021
S10 - Replicate 1.0	1.22587	0.91	-0.427711	0.822222	5.66667	10.4889	0.036
S11 - Replicate 1.0	1.42604	0.864	-0.560366	1.32222	5.33333	11.4889	0.005
S12 - Replicate 1.0	1.39862	0.835	-0.47965	0.988889	5.66667	9.65556	0.019
S13 - Replicate 1.0	1.29758	0.903	-0.465215	0.822222	5.66667	10.6556	-0.015
S14 - Replicate 1.0	1.14156	0.922	-0.438505	0.822222	5.5	10.6556	0.016
S15 - Replicate 1.0	1.3725	0.86	-0.527633	0.822222	5.33333	9.15556	0.021
S16 - Replicate 1.0	1.50655	0.899	-0.505838	1.15556	5	10.3222	0.011
S17 - Replicate 1.0	1.50455	0.838	-0.495937	0.988889	5	8.65556	0.059
S18 - Replicate 1.0	1.58948	0.91	-0.407968	1.15556	5.16667	9.48889	-0.054
S19 - Replicate 1.0	1.49721	0.886	-0.440057	1.15556	5.33333	9.65556	0.046

### Sheet: Replicate 2
	µmax	OD600max	ln(OD600)max	Span of the lag phase	Span of the exponential phase	Start of the stationary phase	OD600max-OD600final difference
N1 - Replicate 2.0	1.24444	0.948	-0.415515	0.655556	5.83333	11.3222	0.085
N2 - Replicate 2.0	1.3469	0.991	-0.48939	0.822222	5.66667	13.8222	0.064
N3 - Replicate 2.0	1.55297	0.926	-0.519194	0.988889	5	10.4889	0.086
N4 - Replicate 2.0	1.49169	0.935	-0.421594	0.822222	5.5	10.6556	0.083
N5 - Replicate 2.0	1.54727	0.776	-0.424648	0.988889	5.16667	7.48889	0.079
N6 - Replicate 2.0	1.55646	0.797	-0.50916	0.988889	5	7.98889	0.099
N7 - Replicate 2.0	1.45916	0.778	-0.424648	0.988889	5.33333	7.65556	0.071
N8 - Replicate 2.0	1.53007	0.781	-0.525939	0.988889	4.83333	7.65556	0.086
N9 - Replicate 2.0	1.48957	0.782	-0.427711	0.988889	5.16667	7.65556	0.093
N10 - Replicate 2.0	1.58978	0.76	-0.504181	0.988889	4.83333	7.32222	0.086
N11 - Replicate 2.0	1.56815	0.79	-0.420071	0.988889	5.33333	7.98889	0.086
N12 - Replicate 2.0	1.50113	0.784	-0.388608	0.988889	5.33333	7.65556	0.09
N13 - Replicate 2.0	1.53065	0.721	-0.555126	0.988889	5	7.48889	0.079
N14 - Replicate 2.0	1.54636	0.806	-0.482886	0.988889	5	7.82222	0.093
N15 - Replicate 2.0	1.5507	0.767	-0.499226	0.988889	5	7.65556	0.089
N16 - Replicate 2.0	1.52989	0.763	-0.510826	0.988889	4.83333	7.48889	0.085
N17 - Replicate 2.0	1.58686	0.756	-0.524249	0.988889	5	7.65556	0.091
N18 - Replicate 2.0	1.59946	0.835	-0.328504	1.15556	5.33333	7.82222	0.089
N19 - Replicate 2.0	1.42338	0.783	-0.400478	0.988889	5.33333	7.48889	0.077
M1 - Replicate 2.0	1.42111	0.918	-0.465215	0.988889	5.5	11.4889	-0.047
M2 - Replicate 2.0	1.60095	0.938	-0.565634	0.988889	4.83333	10.8222	0.066
M3 - Replicate 2.0	1.45508	0.874	-0.463624	1.15556	5.5	10.1556	-0.025
M4 - Replicate 2.0	1.638	0.936	-0.563875	1.32222	4.5	11.3222	0.044
M5 - Replicate 2.0	1.25234	0.931	-0.520876	0.988889	5.16667	10.9889	0.052
M6 - Replicate 2.0	1.49894	0.906	-0.555126	1.32222	4.83333	11.6556	-0.038
M7 - Replicate 2.0	1.5094	0.921	-0.48776	0.988889	5.16667	11.1556	-0.034
M8 - Replicate 2.0	1.50356	0.926	-0.569161	0.988889	5	10.9889	0.032
M9 - Replicate 2.0	1.48753	0.958	-0.541285	0.988889	5	10.8222	0.056
M10 - Replicate 2.0	1.54065	0.945	-0.441611	1.15556	5.33333	11.8222	0.02
M11 - Replicate 2.0	1.44	0.883	-0.514165	0.822222	5	11.1556	-0.09
M12 - Replicate 2.0	1.52127	0.891	-0.502527	0.988889	5.5	10.6556	0.011
M13 - Replicate 2.0	1.52935	0.917	-0.403467	1.15556	5.16667	9.98889	0.074
M14 - Replicate 2.0	1.43134	0.909	-0.53273	1.15556	5.16667	11.6556	-0.056
M15 - Replicate 2.0	1.52477	0.905	-0.546453	1.15556	5.16667	11.1556	0.008
M16 - Replicate 2.0	1.68102	0.984	-0.48776	1.15556	4.66667	10.3222	-0.026
M17 - Replicate 2.0	1.14529	0.865	-0.514165	0.988889	5.16667	10.3222	0.024
M18 - Replicate 2.0	1.46723	0.946	-0.390084	0.988889	5.83333	11.6556	0.002
S1 - Replicate 2.0	1.56049	0.884	-0.435409	1.32222	5.16667	9.98889	-0.002
S2 - Replicate 2.0	1.66873	0.86	-0.563875	0.988889	4.83333	9.48889	0.024
S3 - Replicate 2.0	1.39943	0.888	-0.576253	0.988889	5.16667	10.8222	0.005
S4 - Replicate 2.0	1.57794	0.958	-0.504181	0.988889	5	10.4889	0.062
S5 - Replicate 2.0	1.54246	0.937	-0.553385	0.988889	5	10.4889	0.037
S6 - Replicate 2.0	1.50298	0.845	-0.534435	0.988889	5.33333	10.3222	-0.098
S7 - Replicate 2.0	1.51204	0.831	-0.510826	0.988889	5.66667	10.3222	-0.015
S8 - Replicate 2.0	1.20654	0.784	-0.631112	1.32222	6.66667	12.3222	0.009
S9 - Replicate 2.0	1.49576	0.886	-0.527633	1.32222	5.5	11.8222	0.019
S10 - Replicate 2.0	1.32382	0.937	-0.417032	1.15556	5.16667	10.6556	0.07
S11 - Replicate 2.0	1.46017	0.842	-0.551648	1.15556	5.33333	10.6556	-0.016
S12 - Replicate 2.0	1.57616	0.835	-0.531028	1.32222	5	9.48889	0.042
S13 - Replicate 2.0	1.48833	0.889	-0.474815	0.988889	5.5	10.6556	-0.024
S14 - Replicate 2.0	1.51061	0.918	-0.427711	1.32222	5	10.6556	0.063
S15 - Replicate 2.0	1.51411	0.858	-0.502527	0.988889	5.16667	9.15556	0.041
S16 - Replicate 2.0	1.57945	0.918	-0.491023	0.988889	5	10.1556	0.037
S17 - Replicate 2.0	1.52377	0.854	-0.484508	0.822222	5	8.82222	0.093
S18 - Replicate 2.0	1.49147	0.919	-0.401971	0.988889	5.33333	9.98889	-0.029
S19 - Replicate 2.0	1.52997	0.876	-0.462035	0.988889	5.33333	9.48889	0.084

### Sheet: Mean
	µmax	OD600max	ln(OD600)max	Span of the lag phase	Span of the exponential phase	Start of the stationary phase	OD600max-OD600final difference
N1	1.33844	0.9495	-0.423919	0.738889	5.75	11.4056	0.0595
N2	1.35322	1.0055	-0.483713	0.822222	5.66667	13.8222	0.058
N3	1.54045	0.929	-0.468113	0.988889	5.16667	10.4889	0.0645
N4	1.48438	0.94	-0.414781	0.822222	5.5	10.7389	0.0615
N5	1.50088	0.7745	-0.419325	0.988889	5.25	7.57222	0.07
N6	1.57557	0.7885	-0.505844	0.988889	5.08333	7.90556	0.087
N7	1.45613	0.7685	-0.423121	1.07222	5.33333	7.65556	0.0615
N8	1.52042	0.782	-0.467706	0.988889	5.08333	7.65556	0.0725
N9	1.49921	0.7775	-0.428478	0.905556	5.25	7.57222	0.083
N10	1.62248	0.761	-0.508337	0.988889	4.91667	7.48889	0.0755
N11	1.49049	0.7845	-0.428514	0.822222	5.5	7.98889	0.074
N12	1.57269	0.7775	-0.448884	0.988889	5.16667	7.65556	0.079
N13	1.49175	0.7405	-0.497591	0.988889	5.16667	7.57222	0.0705
N14	1.54685	0.7965	-0.487772	0.988889	5	7.73889	0.079
N15	1.52925	0.7605	-0.50921	0.988889	5	7.57222	0.076
N16	1.4985	0.751	-0.465448	0.905556	5.16667	7.40556	0.072
N17	1.53006	0.751	-0.520882	0.905556	5.08333	7.57222	0.0775
N18	1.5825	0.8275	-0.394477	1.07222	5.16667	7.65556	0.077
N19	1.39684	0.7775	-0.404223	0.905556	5.41667	7.48889	0.0685
M1	1.39818	0.9195	-0.456533	0.988889	5.66667	11.6556	-0.018
M2	1.55071	0.9415	-0.521029	0.905556	5.16667	10.9889	-5.55112e-17
M3	1.37372	0.8905	-0.43957	0.988889	5.91667	10.9889	-0.0185
M4	1.56173	0.919	-0.568288	1.23889	4.75	11.4056	0.0105
M5	1.31367	0.9285	-0.493842	0.905556	5.5	11.1556	0.02
M6	1.41028	0.907	-0.520629	1.15556	5.25	11.8222	-0.063
M7	1.46365	0.92	-0.472523	0.905556	5.41667	11.2389	-0.061
M8	1.46374	0.9265	-0.519582	0.988889	5.25	11.0722	-0.0245
M9	1.49656	0.9595	-0.543006	0.988889	5.08333	10.9056	0.0305
M10	1.51897	0.9485	-0.442389	1.15556	5.41667	11.8222	0.012
M11	1.42914	0.889	-0.522596	0.905556	5	11.2389	-0.0925
M12	1.40963	0.8945	-0.466655	0.905556	5.83333	10.7389	0.002
M13	1.46608	0.9175	-0.40647	0.988889	5.41667	10.1556	0.0345
M14	1.46695	0.915	-0.529335	1.23889	5.16667	11.7389	-0.0605
M15	1.46839	0.9135	-0.508228	1.15556	5.33333	11.1556	0.008
M16	1.65066	0.9785	-0.493493	1.23889	4.66667	10.4056	-0.0125
M17	1.36671	0.884	-0.505872	1.15556	5	10.5722	-0.0145
M18	1.37311	0.946	-0.383481	0.905556	6	11.8222	-0.0025
S1	1.52	0.888	-0.434637	1.23889	5.33333	10.0722	-0.006
S2	1.6352	0.859	-0.5595	1.07222	4.83333	9.57222	0.0225
S3	1.43526	0.8905	-0.56049	1.07222	5.16667	10.9056	0.003
S4	1.59345	0.96	-0.470568	1.07222	5.08333	10.5722	0.0455
S5	1.41264	0.938	-0.550783	0.822222	5.25	10.6556	0.0265
S6	1.44441	0.867	-0.548277	1.07222	5.25	11.0722	-0.045
S7	1.48341	0.853	-0.508332	1.07222	5.58333	10.7389	-0.0065
S8	1.20062	0.796	-0.57768	1.23889	6.91667	12.2389	0.006
S9	1.41834	0.9	-0.514254	1.15556	5.66667	11.8222	0.02
S10	1.27485	0.9235	-0.422371	0.988889	5.41667	10.5722	0.053
S11	1.4431	0.853	-0.556007	1.23889	5.33333	11.0722	-0.0055
S12	1.48739	0.835	-0.505339	1.15556	5.33333	9.57222	0.0305
S13	1.39296	0.896	-0.470015	0.905556	5.58333	10.6556	-0.0195
S14	1.32608	0.92	-0.433108	1.07222	5.25	10.6556	0.0395
S15	1.44331	0.859	-0.51508	0.905556	5.25	9.15556	0.031
S16	1.543	0.9085	-0.498431	1.07222	5	10.2389	0.024
S17	1.51416	0.846	-0.490223	0.905556	5	8.73889	0.076
S18	1.54047	0.9145	-0.40497	1.07222	5.25	9.73889	-0.0415
S19	1.51359	0.881	-0.451046	1.07222	5.33333	9.57222	0.065

### Sheet: Standard deviation
	µmax	OD600max	ln(OD600)max	Span of the lag phase	Span of the exponential phase	Start of the stationary phase	OD600max-OD600final difference
N1	0.132925	0.00212132	0.0118844	0.117851	0.117851	0.117851	0.0360624
N2	0.00893794	0.0205061	0.00802887	0	0	0	0.00848528
N3	0.0177026	0.00424264	0.0722395	0	0.235702	0	0.0304056
N4	0.0103381	0.00707107	0.00963521	0	0	0.117851	0.0304056
N5	0.0656115	0.00212132	0.0075282	0	0.117851	0.117851	0.0127279
N6	0.0270244	0.0120208	0.00469061	0	0.117851	0.117851	0.0169706
N7	0.00429525	0.013435	0.00215911	0.117851	8.88178e-16	0	0.013435
N8	0.0136532	0.00141421	0.082354	0	0.353553	0	0.0190919
N9	0.0136246	0.00636396	0.00108535	0.117851	0.117851	0.117851	0.0141421
N10	0.0462471	0.00141421	0.0058779	0	0.117851	0.235702	0.0148492
N11	0.109823	0.00777817	0.0119392	0.235702	0.235702	0	0.0169706
N12	0.101192	0.00919239	0.0852434	0	0.235702	0	0.0155563
N13	0.0550106	0.0275772	0.0813663	0	0.235702	0.117851	0.0120208
N14	0.00068662	0.013435	0.00690989	0	0	0.117851	0.019799
N15	0.0303291	0.00919239	0.0141191	0	0	0.117851	0.0183848
N16	0.0444002	0.0169706	0.064173	0.117851	0.471405	0.117851	0.0183848
N17	0.0803238	0.00707107	0.00476168	0.117851	0.117851	0.117851	0.0190919
N18	0.0239833	0.0106066	0.0932995	0.117851	0.235702	0.235702	0.0169706
N19	0.0375408	0.00777817	0.0052967	0.117851	0.117851	0	0.0120208
M1	0.032419	0.00212132	0.0122784	0	0.235702	0.235702	0.0410122
M2	0.0710468	0.00494975	0.0630808	0.117851	0.471405	0.235702	0.0933381
M3	0.115064	0.0233345	0.0340179	0.235702	0.589256	1.17851	0.00919239
M4	0.107864	0.0240416	0.00624105	0.117851	0.353553	0.117851	0.0473762
M5	0.0867281	0.00353553	0.0382313	0.117851	0.471405	0.235702	0.0452548
M6	0.125389	0.00141421	0.0487853	0.235702	0.589256	0.235702	0.0353553
M7	0.0647043	0.00141421	0.0215494	0.117851	0.353553	0.117851	0.0381838
M8	0.0563109	0.000707107	0.070115	0	0.353553	0.117851	0.0799031
M9	0.0127613	0.00212132	0.0024341	0	0.117851	0.117851	0.0360624
M10	0.0306632	0.00494975	0.00110056	0	0.117851	0	0.0113137
M11	0.0153656	0.00848528	0.0119245	0.117851	0	0.117851	0.00353553
M12	0.157891	0.00494975	0.0507306	0.117851	0.471405	0.117851	0.0127279
M13	0.0894809	0.000707107	0.0042469	0.235702	0.353553	0.235702	0.0558614
M14	0.0503615	0.00848528	0.0048021	0.117851	0	0.117851	0.00636396
M15	0.0797328	0.0120208	0.0540577	0	0.235702	0	0
M16	0.042924	0.00777817	0.00810778	0.117851	0	0.117851	0.0190919
M17	0.313144	0.0268701	0.0117267	0.235702	0.235702	0.353553	0.0544472
M18	0.133115	0	0.0093383	0.117851	0.235702	0.235702	0.00636396
S1	0.0572558	0.00565685	0.00109206	0.117851	0.235702	0.117851	0.00565685
S2	0.0474127	0.00141421	0.00618645	0.117851	8.88178e-16	0.117851	0.00212132
S3	0.0506751	0.00353553	0.0222924	0.117851	0	0.117851	0.00282843
S4	0.0219323	0.00282843	0.0475355	0.117851	0.117851	0.117851	0.0233345
S5	0.183596	0.00141421	0.00367966	0.235702	0.353553	0.235702	0.0148492
S6	0.0828322	0.0311127	0.0195751	0.117851	0.117851	1.06066	0.0749533
S7	0.0404893	0.0311127	0.00352672	0.117851	0.117851	0.589256	0.0120208
S8	0.00837615	0.0169706	0.0755637	0.117851	0.353553	0.117851	0.00424264
S9	0.109488	0.019799	0.0189204	0.235702	0.235702	0	0.00141421
S10	0.0692574	0.0190919	0.00755117	0.235702	0.353553	0.117851	0.0240416
S11	0.0241341	0.0155563	0.00616488	0.117851	0	0.589256	0.0148492
S12	0.125541	0	0.03633	0.235702	0.471405	0.117851	0.0162635
S13	0.13488	0.00989949	0.00678828	0.117851	0.117851	0	0.00636396
S14	0.260964	0.00282843	0.00763268	0.353553	0.353553	0	0.033234
S15	0.10013	0.00141421	0.0177526	0.117851	0.117851	0	0.0141421
S16	0.0515524	0.013435	0.0104758	0.117851	8.88178e-16	0.117851	0.0183848
S17	0.0135862	0.0113137	0.00808131	0.117851	0	0.117851	0.0240416
S18	0.0693007	0.00636396	0.00424053	0.117851	0.117851	0.353553	0.0176777
S19	0.0231654	0.00707107	0.0155414	0.117851	8.88178e-16	0.117851	0.0268701
