## Supplementary material for "Engineering growth-coupled metabolic biosensors for disease prognosis and diagnosis using full growth trajectories": A15 - parameters.xlsx

### Sheet: Replicate 1
	µmax	OD600max	ln(OD600)max	Span of the lag phase	Span of the exponential phase	Start of the stationary phase	OD600max-OD600final difference
N1 - Replicate 1.0	1.81432	0.786	-0.49758	0.988889	5.33333	7.98889	0.13
N2 - Replicate 1.0	1.76503	0.777	-0.527633	0.822222	5.5	8.15556	0.11
N3 - Replicate 1.0	1.94883	0.807	-0.443167	0.988889	5.33333	7.82222	0.124
N4 - Replicate 1.0	1.86514	0.825	-0.426178	0.988889	5.33333	7.98889	0.14
N5 - Replicate 1.0	1.97094	0.66	-0.471605	0.988889	5.33333	6.65556	0.062
N6 - Replicate 1.0	1.81971	0.609	-0.50916	0.822222	5.5	6.48889	0.053
N7 - Replicate 1.0	2.10712	0.607	-0.507498	1.15556	5.33333	6.65556	0.049
N8 - Replicate 1.0	1.91185	0.634	-0.455706	0.988889	5.5	6.48889	0.056
N9 - Replicate 1.0	1.7665	0.633	-0.457285	1.15556	5.33333	6.48889	0.059
N10 - Replicate 1.0	1.90173	0.621	-0.481267	0.988889	5.5	6.65556	0.051
N11 - Replicate 1.0	1.35158	0.638	-0.458866	1.15556	5.33333	6.65556	0.062
N12 - Replicate 1.0	1.71562	0.64	-0.505838	0.988889	5.33333	6.65556	0.051
N13 - Replicate 1.0	1.89987	0.629	-0.536143	0.988889	5.33333	6.65556	0.07
N14 - Replicate 1.0	2.09144	0.636	-0.462035	1.15556	5.83333	7.15556	0.053
N15 - Replicate 1.0	1.80765	0.611	-0.50916	0.988889	5.16667	6.32222	0.051
N16 - Replicate 1.0	2.00979	0.61	-0.50916	0.988889	5.33333	6.48889	0.051
N17 - Replicate 1.0	2.05208	0.612	-0.546453	1.15556	5	6.48889	0.071
N18 - Replicate 1.0	1.78863	0.638	-0.465215	0.822222	5.83333	6.82222	0.05
N19 - Replicate 1.0	1.75635	0.629	-0.463624	0.655556	5.66667	6.32222	0.049
M1 - Replicate 1.0	1.97416	0.784	-0.455706	0.988889	6	8.32222	0.085
M2 - Replicate 1.0	2.02045	0.794	-0.474815	0.822222	5.83333	8.32222	0.095
M3 - Replicate 1.0	1.89069	0.812	-0.436956	1.32222	5.83333	8.65556	0.071
M4 - Replicate 1.0	1.70817	0.801	-0.468405	1.15556	5.33333	8.15556	0.095
M5 - Replicate 1.0	1.76915	0.785	-0.507498	1.15556	5.33333	8.15556	0.08
M6 - Replicate 1.0	1.81025	0.791	-0.478036	1.15556	5.5	8.32222	0.076
M7 - Replicate 1.0	1.82965	0.794	-0.48939	1.15556	5.5	8.32222	0.092
M8 - Replicate 1.0	2.0479	0.782	-0.504181	1.32222	5.33333	8.15556	0.087
M9 - Replicate 1.0	1.91136	0.815	-0.450986	1.15556	5.66667	8.32222	0.099
M10 - Replicate 1.0	1.89084	0.842	-0.36097	1.15556	6	8.48889	0.114
M11 - Replicate 1.0	1.87757	0.841	-0.452557	0.988889	5.66667	8.65556	0.08
M12 - Replicate 1.0	1.82112	0.752	-0.473209	0.988889	6	7.98889	0.086
M13 - Replicate 1.0	1.98544	0.775	-0.407968	1.15556	6.16667	8.32222	0.107
M14 - Replicate 1.0	1.71899	0.797	-0.468405	1.15556	5.83333	8.32222	0.091
M15 - Replicate 1.0	1.73441	0.818	-0.457285	0.988889	6	8.48889	0.122
M16 - Replicate 1.0	2.06722	0.847	-0.443167	1.15556	5	7.82222	0.131
M17 - Replicate 1.0	1.86213	0.813	-0.474815	0.988889	5.83333	8.65556	0.122
M18 - Replicate 1.0	2.02046	0.833	-0.329894	1.65556	5.83333	8.65556	0.095
S1 - Replicate 1.0	2.00163	0.74	-0.491023	1.15556	5.66667	7.82222	0.078
S2 - Replicate 1.0	2.06453	0.758	-0.481267	1.15556	5.66667	7.98889	0.112
S3 - Replicate 1.0	1.68264	0.79	-0.458866	0.988889	6	8.32222	0.115
S4 - Replicate 1.0	1.74985	0.803	-0.450986	1.15556	5.5	7.98889	0.116
S5 - Replicate 1.0	1.84235	0.788	-0.438505	1.15556	5.66667	8.15556	0.115
S6 - Replicate 1.0	1.76303	0.772	-0.470004	1.15556	5.5	7.98889	0.097
S7 - Replicate 1.0	1.75095	0.733	-0.512494	1.15556	6	8.32222	0.09
S8 - Replicate 1.0	1.88592	0.698	-0.49758	0.988889	5.83333	7.65556	0.102
S9 - Replicate 1.0	1.46782	0.766	-0.441611	1.82222	5.33333	8.32222	0.13
S10 - Replicate 1.0	1.79284	0.836	-0.441611	0.988889	5.66667	8.32222	0.149
S11 - Replicate 1.0	1.7185	0.766	-0.473209	1.15556	5.5	7.82222	0.118
S12 - Replicate 1.0	1.59767	0.703	-0.446287	0.988889	5.83333	7.32222	0.084
S13 - Replicate 1.0	1.87268	0.748	-0.474815	0.822222	5.83333	7.65556	0.057
S14 - Replicate 1.0	2.10564	0.789	-0.390084	1.15556	5.83333	8.48889	0.098
S15 - Replicate 1.0	1.96051	0.734	-0.441611	1.15556	5.66667	7.48889	0.091
S16 - Replicate 1.0	1.86524	0.822	-0.41855	0.822222	5.66667	7.65556	0.125
S17 - Replicate 1.0	1.92477	0.724	-0.468405	0.988889	6	7.82222	0.096
S18 - Replicate 1.0	1.72245	0.812	-0.420071	0.988889	5.5	7.65556	0.061
S19 - Replicate 1.0	1.7816	0.709	-0.504181	0.988889	5.66667	7.48889	0.08

### Sheet: Replicate 2
	µmax	OD600max	ln(OD600)max	Span of the lag phase	Span of the exponential phase	Start of the stationary phase	OD600max-OD600final difference
N1 - Replicate 2.0	2.04578	0.786	-0.450986	0.988889	5.33333	7.82222	0.145
N2 - Replicate 2.0	1.89979	0.792	-0.515838	0.822222	5.33333	8.15556	0.147
N3 - Replicate 2.0	2.03942	0.789	-0.474815	0.988889	5.16667	7.65556	0.145
N4 - Replicate 2.0	1.82011	0.741	-0.468405	0.822222	5.5	7.32222	0.126
N5 - Replicate 2.0	1.83446	0.648	-0.460449	0.822222	5.33333	6.48889	0.074
N6 - Replicate 2.0	1.9263	0.613	-0.512494	0.988889	5.16667	6.32222	0.065
N7 - Replicate 2.0	1.85889	0.592	-0.524249	1.15556	5.16667	6.32222	0.047
N8 - Replicate 2.0	1.95294	0.635	-0.484508	0.988889	5.16667	6.48889	0.074
N9 - Replicate 2.0	1.88965	0.607	-0.499226	0.988889	5.33333	6.32222	0.071
N10 - Replicate 2.0	1.75032	0.559	-0.588787	0.822222	5.66667	6.65556	0.078
N11 - Replicate 2.0	1.96335	0.632	-0.512494	0.822222	5.33333	6.48889	0.076
N12 - Replicate 2.0	1.71777	0.641	-0.494296	0.655556	5.5	6.48889	0.064
N13 - Replicate 2.0	1.94016	0.631	-0.47965	0.988889	5.33333	6.48889	0.078
N14 - Replicate 2.0	1.72494	0.633	-0.48939	0.988889	5.66667	6.98889	0.08
N15 - Replicate 2.0	1.98781	0.614	-0.499226	0.988889	5.16667	6.32222	0.071
N16 - Replicate 2.0	1.91229	0.603	-0.514165	0.988889	5.16667	6.32222	0.054
N17 - Replicate 2.0	1.92183	0.592	-0.534435	0.988889	5.16667	6.32222	0.078
N18 - Replicate 2.0	1.72844	0.624	-0.471605	0.822222	5.83333	6.65556	0.059
N19 - Replicate 2.0	1.99502	0.607	-0.50916	0.988889	5.16667	6.32222	0.061
M1 - Replicate 2.0	1.58008	0.766	-0.358105	0.655556	6.66667	7.98889	0.083
M2 - Replicate 2.0	1.89571	0.778	-0.543005	0.822222	5.5	8.15556	0.115
M3 - Replicate 2.0	1.76782	0.822	-0.42312	0.822222	6	8.32222	0.094
M4 - Replicate 2.0	1.55363	0.801	-0.450986	0.655556	5.83333	8.15556	0.122
M5 - Replicate 2.0	1.69442	0.771	-0.458866	0.655556	6	7.98889	0.094
M6 - Replicate 2.0	1.65656	0.761	-0.48939	0.822222	5.83333	8.15556	0.094
M7 - Replicate 2.0	1.51237	0.788	-0.48776	0.655556	5.83333	7.98889	0.114
M8 - Replicate 2.0	1.75296	0.786	-0.474815	0.988889	5.66667	8.15556	0.124
M9 - Replicate 2.0	1.71237	0.833	-0.34249	0.988889	6.33333	8.48889	0.148
M10 - Replicate 2.0	1.67916	0.857	-0.414001	0.988889	5.83333	8.48889	0.15
M11 - Replicate 2.0	2.05528	0.85	-0.460449	0.988889	5.33333	8.15556	0.133
M12 - Replicate 2.0	1.86741	0.739	-0.474815	0.822222	6	7.82222	0.098
M13 - Replicate 2.0	1.91316	0.771	-0.414001	0.822222	6.16667	7.98889	0.128
M14 - Replicate 2.0	1.92323	0.797	-0.471605	0.988889	5.66667	7.98889	0.129
M15 - Replicate 2.0	1.66363	0.813	-0.420071	0.822222	6	7.98889	0.154
M16 - Replicate 2.0	2.09635	0.844	-0.414001	0.822222	5.33333	7.65556	0.144
M17 - Replicate 2.0	2.10729	0.808	-0.510826	0.988889	5.5	8.15556	0.161
M18 - Replicate 2.0	1.60071	0.814	-0.421594	0.655556	6.16667	8.15556	0.11
S1 - Replicate 2.0	1.71423	0.749	-0.449417	0.655556	6	7.48889	0.103
S2 - Replicate 2.0	1.67042	0.738	-0.49758	1.15556	5.33333	7.65556	0.129
S3 - Replicate 2.0	2.02371	0.797	-0.441611	1.15556	5.5	7.82222	0.142
S4 - Replicate 2.0	1.63881	0.81	-0.457285	0.988889	5.5	7.82222	0.145
S5 - Replicate 2.0	1.67857	0.797	-0.484508	0.988889	5.33333	7.82222	0.151
S6 - Replicate 2.0	1.89555	0.768	-0.460449	0.988889	5.5	7.65556	0.113
S7 - Replicate 2.0	1.60531	0.749	-0.481267	0.822222	6	7.98889	0.12
S8 - Replicate 2.0	1.56712	0.714	-0.505838	0.988889	5.5	7.32222	0.113
S9 - Replicate 2.0	1.48032	0.726	-0.491023	1.15556	5.66667	7.82222	0.164
S10 - Replicate 2.0	1.79223	0.822	-0.41855	0.988889	5.66667	7.98889	0.164
S11 - Replicate 2.0	1.54427	0.766	-0.45413	0.822222	5.66667	7.48889	0.135
S12 - Replicate 2.0	1.58668	0.684	-0.48939	0.822222	5.83333	7.32222	0.098
S13 - Replicate 2.0	1.55627	0.743	-0.444726	0.655556	6	7.48889	0.081
S14 - Replicate 2.0	1.89163	0.805	-0.481267	0.988889	5.66667	8.15556	0.132
S15 - Replicate 2.0	1.76222	0.735	-0.441611	0.988889	5.5	7.15556	0.104
S16 - Replicate 2.0	1.94603	0.833	-0.414001	0.988889	5.33333	7.65556	0.163
S17 - Replicate 2.0	1.76755	0.724	-0.438505	0.655556	6.16667	7.48889	0.111
S18 - Replicate 2.0	1.85517	0.806	-0.421594	0.822222	5.5	7.48889	0.102
S19 - Replicate 2.0	1.82823	0.729	-0.452557	0.988889	5.5	7.32222	0.105

### Sheet: Mean
	µmax	OD600max	ln(OD600)max	Span of the lag phase	Span of the exponential phase	Start of the stationary phase	OD600max-OD600final difference
N1	1.93005	0.786	-0.474283	0.988889	5.33333	7.90556	0.1375
N2	1.83241	0.7845	-0.521735	0.822222	5.41667	8.15556	0.1285
N3	1.99412	0.798	-0.458991	0.988889	5.25	7.73889	0.1345
N4	1.84263	0.783	-0.447292	0.905556	5.41667	7.65556	0.133
N5	1.9027	0.654	-0.466027	0.905556	5.33333	6.57222	0.068
N6	1.87301	0.611	-0.510827	0.905556	5.33333	6.40556	0.059
N7	1.98301	0.5995	-0.515873	1.15556	5.25	6.48889	0.048
N8	1.9324	0.6345	-0.470107	0.988889	5.33333	6.48889	0.065
N9	1.82807	0.62	-0.478256	1.07222	5.33333	6.40556	0.065
N10	1.82603	0.59	-0.535027	0.905556	5.58333	6.65556	0.0645
N11	1.65747	0.635	-0.48568	0.988889	5.33333	6.57222	0.069
N12	1.7167	0.6405	-0.500067	0.822222	5.41667	6.57222	0.0575
N13	1.92002	0.63	-0.507897	0.988889	5.33333	6.57222	0.074
N14	1.90819	0.6345	-0.475713	1.07222	5.75	7.07222	0.0665
N15	1.89773	0.6125	-0.504193	0.988889	5.16667	6.32222	0.061
N16	1.96104	0.6065	-0.511662	0.988889	5.25	6.40556	0.0525
N17	1.98696	0.602	-0.540444	1.07222	5.08333	6.40556	0.0745
N18	1.75854	0.631	-0.46841	0.822222	5.83333	6.73889	0.0545
N19	1.87569	0.618	-0.486392	0.822222	5.41667	6.32222	0.055
M1	1.77712	0.775	-0.406905	0.822222	6.33333	8.15556	0.084
M2	1.95808	0.786	-0.50891	0.822222	5.66667	8.23889	0.105
M3	1.82926	0.817	-0.430038	1.07222	5.91667	8.48889	0.0825
M4	1.6309	0.801	-0.459695	0.905556	5.58333	8.15556	0.1085
M5	1.73178	0.778	-0.483182	0.905556	5.66667	8.07222	0.087
M6	1.7334	0.776	-0.483713	0.988889	5.66667	8.23889	0.085
M7	1.67101	0.791	-0.488575	0.905556	5.66667	8.15556	0.103
M8	1.90043	0.784	-0.489498	1.15556	5.5	8.15556	0.1055
M9	1.81187	0.824	-0.396738	1.07222	6	8.40556	0.1235
M10	1.785	0.8495	-0.387486	1.07222	5.91667	8.48889	0.132
M11	1.96643	0.8455	-0.456503	0.988889	5.5	8.40556	0.1065
M12	1.84426	0.7455	-0.474012	0.905556	6	7.90556	0.092
M13	1.9493	0.773	-0.410985	0.988889	6.16667	8.15556	0.1175
M14	1.82111	0.797	-0.470005	1.07222	5.75	8.15556	0.11
M15	1.69902	0.8155	-0.438678	0.905556	6	8.23889	0.138
M16	2.08178	0.8455	-0.428584	0.988889	5.16667	7.73889	0.1375
M17	1.98471	0.8105	-0.49282	0.988889	5.66667	8.40556	0.1415
M18	1.81058	0.8235	-0.375744	1.15556	6	8.40556	0.1025
S1	1.85793	0.7445	-0.47022	0.905556	5.83333	7.65556	0.0905
S2	1.86747	0.748	-0.489424	1.15556	5.5	7.82222	0.1205
S3	1.85317	0.7935	-0.450238	1.07222	5.75	8.07222	0.1285
S4	1.69433	0.8065	-0.454135	1.07222	5.5	7.90556	0.1305
S5	1.76046	0.7925	-0.461507	1.07222	5.5	7.98889	0.133
S6	1.82929	0.77	-0.465227	1.07222	5.5	7.82222	0.105
S7	1.67813	0.741	-0.49688	0.988889	6	8.15556	0.105
S8	1.72652	0.706	-0.501709	0.988889	5.66667	7.48889	0.1075
S9	1.47407	0.746	-0.466317	1.48889	5.5	8.07222	0.147
S10	1.79254	0.829	-0.43008	0.988889	5.66667	8.15556	0.1565
S11	1.63139	0.766	-0.46367	0.988889	5.58333	7.65556	0.1265
S12	1.59218	0.6935	-0.467839	0.905556	5.83333	7.32222	0.091
S13	1.71447	0.7455	-0.459771	0.738889	5.91667	7.57222	0.069
S14	1.99864	0.797	-0.435675	1.07222	5.75	8.32222	0.115
S15	1.86137	0.7345	-0.441611	1.07222	5.58333	7.32222	0.0975
S16	1.90564	0.8275	-0.416276	0.905556	5.5	7.65556	0.144
S17	1.84616	0.724	-0.453455	0.822222	6.08333	7.65556	0.1035
S18	1.78881	0.809	-0.420833	0.905556	5.5	7.57222	0.0815
S19	1.80492	0.719	-0.478369	0.988889	5.58333	7.40556	0.0925

### Sheet: Standard deviation
	µmax	OD600max	ln(OD600)max	Span of the lag phase	Span of the exponential phase	Start of the stationary phase	OD600max-OD600final difference
N1	0.163667	0	0.0329475	0	0	0.117851	0.0106066
N2	0.0952913	0.0106066	0.00834003	0	0.117851	0	0.026163
N3	0.0640612	0.0127279	0.0223787	0	0.117851	0.117851	0.0148492
N4	0.031844	0.059397	0.0298588	0.117851	0.117851	0.471405	0.00989949
N5	0.0965037	0.00848528	0.00788813	0.117851	8.88178e-16	0.117851	0.00848528
N6	0.0753722	0.00282843	0.00235702	0.117851	0.235702	0.117851	0.00848528
N7	0.175521	0.0106066	0.0118446	0	0.117851	0.235702	0.00141421
N8	0.02906	0.000707107	0.0203661	0	0.235702	0	0.0127279
N9	0.0870767	0.0183848	0.0296572	0.117851	8.88178e-16	0.117851	0.00848528
N10	0.107063	0.0438406	0.0760284	0.117851	0.117851	0	0.0190919
N11	0.432588	0.00424264	0.0379206	0.235702	0	0.117851	0.00989949
N12	0.00152034	0.000707107	0.00816126	0.235702	0.117851	0.117851	0.00919239
N13	0.0284919	0.00141421	0.0399469	0	0	0.117851	0.00565685
N14	0.259153	0.00212132	0.0193428	0.117851	0.117851	0.117851	0.0190919
N15	0.127393	0.00212132	0.0070243	0	0	0	0.0141421
N16	0.068946	0.00494975	0.00353849	0	0.117851	0.117851	0.00212132
N17	0.0920996	0.0141421	0.00849752	0.117851	0.117851	0.117851	0.00494975
N18	0.0425614	0.00989949	0.00451827	0	0	0.117851	0.00636396
N19	0.168763	0.0155563	0.032199	0.235702	0.353553	0	0.00848528
M1	0.27865	0.0127279	0.0690149	0.235702	0.471405	0.235702	0.00141421
M2	0.0882082	0.0113137	0.0482171	0	0.235702	0.117851	0.0141421
M3	0.0868819	0.00707107	0.00978334	0.353553	0.117851	0.235702	0.0162635
M4	0.109273	0	0.0123173	0.353553	0.353553	0	0.0190919
M5	0.0528459	0.00989949	0.034388	0.353553	0.471405	0.117851	0.00989949
M6	0.108675	0.0212132	0.00802887	0.235702	0.235702	0.117851	0.0127279
M7	0.224354	0.00424264	0.00115258	0.353553	0.235702	0.235702	0.0155563
M8	0.208555	0.00282843	0.0207648	0.235702	0.235702	0	0.026163
M9	0.140709	0.0127279	0.0767178	0.117851	0.471405	0.117851	0.0346482
M10	0.149678	0.0106066	0.037499	0.117851	0.117851	0	0.0254558
M11	0.125662	0.00636396	0.00558098	0	0.235702	0.353553	0.0374767
M12	0.0327311	0.00919239	0.00113591	0.117851	0	0.117851	0.00848528
M13	0.0511108	0.00282843	0.00426612	0.235702	0	0.235702	0.0148492
M14	0.144421	0	0.00226274	0.117851	0.117851	0.235702	0.0268701
M15	0.0500547	0.00353553	0.026314	0.117851	0	0.353553	0.0226274
M16	0.0205973	0.00212132	0.0206231	0.235702	0.235702	0.117851	0.00919239
M17	0.173354	0.00353553	0.0254632	0	0.235702	0.353553	0.0275772
M18	0.296808	0.013435	0.0648421	0.707107	0.235702	0.353553	0.0106066
S1	0.203225	0.00636396	0.0294199	0.353553	0.235702	0.235702	0.0176777
S2	0.278674	0.0141421	0.0115354	0	0.235702	0.235702	0.0120208
S3	0.241175	0.00494975	0.0122014	0.117851	0.353553	0.353553	0.0190919
S4	0.0785157	0.00494975	0.00445423	0.117851	8.88178e-16	0.117851	0.0205061
S5	0.115813	0.00636396	0.0325293	0.117851	0.235702	0.235702	0.0254558
S6	0.0937063	0.00282843	0.00675585	0.117851	8.88178e-16	0.235702	0.0113137
S7	0.102981	0.0113137	0.0220807	0.235702	8.88178e-16	0.235702	0.0212132
S8	0.225428	0.0113137	0.00583907	0	0.235702	0.235702	0.00777817
S9	0.00883921	0.0282843	0.0349399	0.471405	0.235702	0.353553	0.0240416
S10	0.000431428	0.00989949	0.016306	0	0	0.235702	0.0106066
S11	0.123201	0	0.0134905	0.235702	0.117851	0.235702	0.0120208
S12	0.00776652	0.013435	0.0304786	0.117851	8.88178e-16	0	0.00989949
S13	0.22373	0.00353553	0.0212764	0.117851	0.117851	0.117851	0.0169706
S14	0.151332	0.0113137	0.064476	0.117851	0.117851	0.235702	0.0240416
S15	0.140211	0.000707107	0	0.117851	0.117851	0.235702	0.00919239
S16	0.0571231	0.00777817	0.00321656	0.117851	0.235702	0	0.0268701
S17	0.111171	0	0.0211425	0.235702	0.117851	0.235702	0.0106066
S18	0.0938466	0.00424264	0.00107709	0.117851	0	0.117851	0.0289914
S19	0.0329725	0.0141421	0.0365039	0	0.117851	0.117851	0.0176777
