## Supplementary material for "Engineering growth-coupled metabolic biosensors for disease prognosis and diagnosis using full growth trajectories": A19 - parameters.xlsx

### Sheet: Replicate 1
	µmax	OD600max	ln(OD600)max	Span of the lag phase	Span of the exponential phase	Start of the stationary phase	OD600max-OD600final difference
N1 - Replicate 1.0	1.78935	0.085	-2.65926	0.988889	2.5	4.32222	-0.107
N2 - Replicate 1.0	1.74404	0.087	-2.68825	0.988889	2.33333	4.48889	-0.066
N3 - Replicate 1.0	1.81686	0.093	-2.6173	0.988889	2.33333	4.65556	-0.035
N4 - Replicate 1.0	1.8111	0.087	-2.55105	0.822222	2.5	3.65556	-0.043
N5 - Replicate 1.0	1.78365	0.092	-2.53831	0.988889	2.5	4.48889	-0.055
N6 - Replicate 1.0	1.81335	0.092	-2.57702	0.988889	2.5	4.48889	-0.054
N7 - Replicate 1.0	1.83865	0.091	-2.55105	0.988889	2.33333	3.82222	-0.061
N8 - Replicate 1.0	1.74894	0.097	-2.56395	0.822222	2.66667	4.98889	-0.066
N9 - Replicate 1.0	1.79647	0.083	-2.56395	0.988889	2.5	3.82222	-0.04
N10 - Replicate 1.0	1.863	0.093	-2.52573	1.15556	2.16667	3.82222	-0.068
N11 - Replicate 1.0	1.78197	0.091	-2.6173	0.988889	2.5	4.65556	-0.046
N12 - Replicate 1.0	1.76887	0.091	-2.57702	0.822222	2.66667	4.48889	-0.051
N13 - Replicate 1.0	1.93728	0.075	-2.7181	1.15556	2.16667	3.82222	-0.022
N14 - Replicate 1.0	1.76	0.099	-2.34341	0.822222	2.66667	3.65556	-0.045
N15 - Replicate 1.0	1.87114	0.09	-2.50104	0.988889	2.5	3.82222	-0.046
N16 - Replicate 1.0	1.81224	0.09	-2.64508	0.988889	2.33333	4.65556	-0.038
N17 - Replicate 1.0	1.90589	0.078	-2.70306	0.988889	2.33333	3.98889	-0.035
N18 - Replicate 1.0	1.76859	0.113	-2.20727	0.988889	2.66667	3.82222	-0.082
N19 - Replicate 1.0	1.79543	0.095	-2.52573	0.988889	2.5	4.48889	-0.065
M1 - Replicate 1.0	1.96135	0.091	-2.51331	1.15556	2.16667	3.65556	-0.031
M2 - Replicate 1.0	2.0153	0.087	-2.60369	0.988889	2.16667	3.65556	-0.025
M3 - Replicate 1.0	2.03075	0.097	-2.41912	1.15556	2.33333	3.82222	-0.05
M4 - Replicate 1.0	1.86216	0.054	-3.03655	1.15556	2.16667	3.82222	-0.017
M5 - Replicate 1.0	1.55767	0.061	-3.05761	0.988889	2.16667	3.82222	-0.022
M6 - Replicate 1.0	1.81049	0.066	-2.90042	0.988889	2.33333	3.98889	-0.03
M7 - Replicate 1.0	1.97613	0.101	-2.36446	0.988889	2.33333	3.65556	-0.035
M8 - Replicate 1.0	1.79049	0.053	-3.07911	0.988889	2.16667	3.82222	-0.009
M9 - Replicate 1.0	2.10506	0.08	-2.65926	1.15556	2.16667	3.82222	-0.022
M10 - Replicate 1.0	1.97999	0.089	-2.60369	1.15556	2.16667	3.82222	-0.028
M11 - Replicate 1.0	1.95619	0.072	-2.84731	1.15556	2	3.82222	-0.039
M12 - Replicate 1.0	1.98063	0.104	-2.37516	1.15556	2.33333	3.98889	-0.05
M13 - Replicate 1.0	1.99545	0.101	-2.36446	0.988889	2.33333	3.65556	-0.031
M14 - Replicate 1.0	2.0029	0.104	-2.29263	1.15556	2.5	3.82222	-0.048
M15 - Replicate 1.0	2.02156	0.107	-2.33304	1.15556	2.33333	3.82222	-0.035
M16 - Replicate 1.0	2.07243	0.119	-2.30259	1.15556	2.16667	3.82222	-0.056
M17 - Replicate 1.0	1.83459	0.075	-2.7181	0.988889	2.33333	3.82222	-0.025
M18 - Replicate 1.0	1.7971	0.107	-2.29263	0.822222	2.66667	3.82222	-0.048
S1 - Replicate 1.0	1.8922	0.115	-2.24432	0.988889	2.5	3.82222	-0.049
S2 - Replicate 1.0	1.93642	0.073	-2.73337	1.15556	2.16667	3.82222	-0.026
S3 - Replicate 1.0	1.8373	0.078	-2.65926	0.988889	2.33333	3.82222	-0.013
S4 - Replicate 1.0	1.97649	0.075	-2.7181	1.15556	2.16667	3.82222	-0.017
S5 - Replicate 1.0	1.67064	0.058	-2.93746	1.15556	2.16667	3.82222	-0.019
S6 - Replicate 1.0	1.93393	0.066	-2.8647	1.15556	2.16667	3.82222	-0.033
S7 - Replicate 1.0	1.79202	0.094	-2.50104	0.988889	2.5	3.98889	-0.046
S8 - Replicate 1.0	1.93435	0.09	-2.3969	1.15556	2.33333	3.65556	-0.03
S9 - Replicate 1.0	1.71718	0.078	-2.60369	0.822222	2.5	3.65556	-0.029
S10 - Replicate 1.0	2.00036	0.075	-2.73337	1.15556	2.16667	3.82222	-0.024
S11 - Replicate 1.0	1.74932	0.099	-2.34341	0.988889	2.66667	3.82222	-0.03
S12 - Replicate 1.0	1.77223	0.085	-2.56395	0.988889	2.5	3.98889	-0.028
S13 - Replicate 1.0	1.85012	0.069	-2.78062	0.988889	2.33333	3.82222	-0.024
S14 - Replicate 1.0	1.8457	0.092	-2.44185	0.988889	2.5	3.82222	-0.032
S15 - Replicate 1.0	1.82659	0.092	-2.51331	0.988889	2.33333	3.82222	-0.014
S16 - Replicate 1.0	1.96936	0.12	-2.20727	0.988889	2.5	3.82222	-0.043
S17 - Replicate 1.0	2.03709	0.106	-2.27303	0.988889	2.5	3.65556	-0.035
S18 - Replicate 1.0	1.80518	0.099	-2.38597	0.988889	2.5	3.82222	-0.05
S19 - Replicate 1.0	2.04752	0.085	-2.52573	1.15556	2.33333	3.82222	-0.041

### Sheet: Replicate 2
	µmax	OD600max	ln(OD600)max	Span of the lag phase	Span of the exponential phase	Start of the stationary phase	OD600max-OD600final difference
N1 - Replicate 2.0	1.94374	0.109	-2.51331	0.988889	2.33333	4.65556	-0.035
N2 - Replicate 2.0	1.84497	0.096	-2.59027	0.988889	2.33333	4.48889	-0.019
N3 - Replicate 2.0	1.90944	0.093	-2.48891	0.988889	2.33333	3.82222	-0.008
N4 - Replicate 2.0	1.92533	0.097	-2.43042	0.988889	2.33333	3.65556	-0.005
N5 - Replicate 2.0	1.95469	0.11	-2.41912	0.988889	2.33333	5.15556	-0.005
N6 - Replicate 2.0	1.82978	0.099	-2.55105	1.15556	2.16667	4.48889	-0.007
N7 - Replicate 2.0	1.99242	0.104	-2.36446	0.988889	2.5	3.98889	-0.014
N8 - Replicate 2.0	1.70619	0.109	-2.50104	0.822222	2.5	4.98889	-0.015
N9 - Replicate 2.0	1.91185	0.09	-2.50104	0.988889	2.33333	3.65556	-0.008
N10 - Replicate 2.0	1.75472	0.103	-2.31264	0.822222	2.66667	3.65556	-0.025
N11 - Replicate 2.0	1.91779	0.098	-2.53831	0.988889	2.33333	4.48889	-0.005
N12 - Replicate 2.0	1.82364	0.099	-2.47694	0.822222	2.66667	4.48889	-0.006
N13 - Replicate 2.0	1.89899	0.082	-2.63109	0.988889	2.33333	3.82222	0.003
N14 - Replicate 2.0	1.88563	0.107	-2.33304	0.988889	2.33333	3.65556	-0.004
N15 - Replicate 2.0	1.88	0.094	-2.60369	0.988889	2.16667	3.65556	-0.008
N16 - Replicate 2.0	1.82854	0.088	-2.57702	0.988889	2.33333	3.82222	-0.01
N17 - Replicate 2.0	1.75365	0.092	-2.56395	0.988889	2.5	4.82222	-0.002
N18 - Replicate 2.0	1.64189	0.118	-2.17156	0.822222	2.83333	3.82222	-0.015
N19 - Replicate 2.0	1.76968	0.102	-2.40795	0.822222	2.66667	4.32222	-0.015
M1 - Replicate 2.0	1.84233	0.106	-2.32279	0.822222	2.5	3.65556	0.008
M2 - Replicate 2.0	1.98387	0.095	-2.41912	0.988889	2.33333	3.65556	0.009
M3 - Replicate 2.0	2.10451	0.106	-2.35388	1.15556	2.33333	3.98889	-0.001
M4 - Replicate 2.0	1.73813	0.063	-2.90042	0.822222	2.33333	3.65556	0.004
M5 - Replicate 2.0	1.80279	0.065	-2.91877	0.988889	2.16667	3.82222	-0.002
M6 - Replicate 2.0	1.88373	0.072	-2.7181	0.988889	2.33333	3.65556	-0.002
M7 - Replicate 2.0	1.73972	0.118	-2.18037	0.655556	2.83333	3.65556	0.011
M8 - Replicate 2.0	1.73331	0.057	-2.97593	0.988889	2.16667	3.65556	0.004
M9 - Replicate 2.0	2.05773	0.09	-2.48891	0.988889	2.33333	3.65556	0.003
M10 - Replicate 2.0	1.85037	0.094	-2.43042	0.822222	2.66667	3.82222	0
M11 - Replicate 2.0	2.04885	0.08	-2.55105	0.988889	2.16667	3.82222	-0.007
M12 - Replicate 2.0	2.09273	0.111	-2.28278	1.15556	2.33333	3.82222	-0.005
M13 - Replicate 2.0	1.94528	0.112	-2.20727	0.988889	2.5	3.65556	0.006
M14 - Replicate 2.0	1.99674	0.11	-2.32279	1.15556	2.33333	3.82222	-0.007
M15 - Replicate 2.0	1.83964	0.107	-2.34341	0.988889	2.5	3.82222	-0.007
M16 - Replicate 2.0	1.98179	0.132	-2.08747	0.988889	2.5	3.82222	0.001
M17 - Replicate 2.0	2.03385	0.082	-2.6173	1.15556	2.16667	3.82222	0.002
M18 - Replicate 2.0	1.72114	0.111	-2.26336	0.655556	2.83333	3.82222	-0.009
S1 - Replicate 2.0	1.88333	0.118	-2.21641	0.822222	2.66667	3.82222	-0.009
S2 - Replicate 2.0	2.05786	0.08	-2.6173	1.15556	2.16667	3.82222	-0.001
S3 - Replicate 2.0	1.86414	0.083	-2.6173	1.15556	2.16667	3.82222	0.004
S4 - Replicate 2.0	1.84776	0.084	-2.68825	0.988889	2.16667	3.82222	0.007
S5 - Replicate 2.0	1.72697	0.067	-2.90042	0.988889	2.16667	3.82222	0.004
S6 - Replicate 2.0	1.9631	0.074	-2.7181	1.15556	2.16667	3.82222	-0.005
S7 - Replicate 2.0	1.76323	0.101	-2.36446	0.822222	2.83333	3.98889	-0.007
S8 - Replicate 2.0	2.00218	0.098	-2.38597	1.15556	2.33333	3.82222	0
S9 - Replicate 2.0	1.73972	0.08	-2.53831	0.655556	2.83333	3.65556	-0.006
S10 - Replicate 2.0	1.89908	0.084	-2.55105	0.988889	2.33333	3.65556	0.001
S11 - Replicate 2.0	1.97887	0.108	-2.33304	1.15556	2.33333	3.82222	0.004
S12 - Replicate 2.0	1.95521	0.094	-2.52573	1.15556	2.16667	3.82222	0.005
S13 - Replicate 2.0	1.69885	0.077	-2.67365	0.822222	2.5	3.82222	-0.004
S14 - Replicate 2.0	1.86613	0.109	-2.26336	1.32222	2.16667	3.65556	0.007
S15 - Replicate 2.0	1.85225	0.099	-2.36446	0.988889	2.5	3.82222	0.008
S16 - Replicate 2.0	1.91658	0.135	-2.06357	0.988889	2.5	3.82222	0.003
S17 - Replicate 2.0	1.91781	0.118	-2.16282	0.822222	2.66667	3.65556	0.004
S18 - Replicate 2.0	1.84809	0.113	-2.35388	0.988889	2.33333	3.82222	0
S19 - Replicate 2.0	1.94629	0.092	-2.44185	1.15556	2.33333	3.82222	-0.004

### Sheet: Mean
	µmax	OD600max	ln(OD600)max	Span of the lag phase	Span of the exponential phase	Start of the stationary phase	OD600max-OD600final difference
N1	1.86655	0.097	-2.58628	0.988889	2.41667	4.48889	-0.071
N2	1.79451	0.0915	-2.63926	0.988889	2.33333	4.48889	-0.0425
N3	1.86315	0.093	-2.55311	0.988889	2.33333	4.23889	-0.0215
N4	1.86822	0.092	-2.49073	0.905556	2.41667	3.65556	-0.024
N5	1.86917	0.101	-2.47871	0.988889	2.41667	4.82222	-0.03
N6	1.82157	0.0955	-2.56403	1.07222	2.33333	4.48889	-0.0305
N7	1.91553	0.0975	-2.45775	0.988889	2.41667	3.90556	-0.0375
N8	1.72757	0.103	-2.53249	0.822222	2.58333	4.98889	-0.0405
N9	1.85416	0.0865	-2.53249	0.988889	2.41667	3.73889	-0.024
N10	1.80886	0.098	-2.41918	0.988889	2.41667	3.73889	-0.0465
N11	1.84988	0.0945	-2.5778	0.988889	2.41667	4.57222	-0.0255
N12	1.79625	0.095	-2.52698	0.822222	2.66667	4.48889	-0.0285
N13	1.91814	0.0785	-2.67459	1.07222	2.25	3.82222	-0.0095
N14	1.82282	0.103	-2.33823	0.905556	2.5	3.65556	-0.0245
N15	1.87557	0.092	-2.55236	0.988889	2.33333	3.73889	-0.027
N16	1.82039	0.089	-2.61105	0.988889	2.33333	4.23889	-0.024
N17	1.82977	0.085	-2.63351	0.988889	2.41667	4.40556	-0.0185
N18	1.70524	0.1155	-2.18942	0.905556	2.75	3.82222	-0.0485
N19	1.78256	0.0985	-2.46684	0.905556	2.58333	4.40556	-0.04
M1	1.90184	0.0985	-2.41805	0.988889	2.33333	3.65556	-0.0115
M2	1.99959	0.091	-2.5114	0.988889	2.25	3.65556	-0.008
M3	2.06763	0.1015	-2.3865	1.15556	2.33333	3.90556	-0.0255
M4	1.80014	0.0585	-2.96849	0.988889	2.25	3.73889	-0.0065
M5	1.68023	0.063	-2.98819	0.988889	2.16667	3.82222	-0.012
M6	1.84711	0.069	-2.80926	0.988889	2.33333	3.82222	-0.016
M7	1.85793	0.1095	-2.27241	0.822222	2.58333	3.65556	-0.012
M8	1.7619	0.055	-3.02752	0.988889	2.16667	3.73889	-0.0025
M9	2.0814	0.085	-2.57409	1.07222	2.25	3.73889	-0.0095
M10	1.91518	0.0915	-2.51705	0.988889	2.41667	3.82222	-0.014
M11	2.00252	0.076	-2.69918	1.07222	2.08333	3.82222	-0.023
M12	2.03668	0.1075	-2.32897	1.15556	2.33333	3.90556	-0.0275
M13	1.97036	0.1065	-2.28587	0.988889	2.41667	3.65556	-0.0125
M14	1.99982	0.107	-2.30771	1.15556	2.41667	3.82222	-0.0275
M15	1.9306	0.107	-2.33823	1.07222	2.41667	3.82222	-0.021
M16	2.02711	0.1255	-2.19503	1.07222	2.33333	3.82222	-0.0275
M17	1.93422	0.0785	-2.6677	1.07222	2.25	3.82222	-0.0115
M18	1.75912	0.109	-2.278	0.738889	2.75	3.82222	-0.0285
S1	1.88776	0.1165	-2.23036	0.905556	2.58333	3.82222	-0.029
S2	1.99714	0.0765	-2.67533	1.15556	2.16667	3.82222	-0.0135
S3	1.85072	0.0805	-2.63828	1.07222	2.25	3.82222	-0.0045
S4	1.91213	0.0795	-2.70317	1.07222	2.16667	3.82222	-0.005
S5	1.69881	0.0625	-2.91894	1.07222	2.16667	3.82222	-0.0075
S6	1.94851	0.07	-2.7914	1.15556	2.16667	3.82222	-0.019
S7	1.77762	0.0975	-2.43275	0.905556	2.66667	3.98889	-0.0265
S8	1.96826	0.094	-2.39143	1.15556	2.33333	3.73889	-0.015
S9	1.72845	0.079	-2.571	0.738889	2.66667	3.65556	-0.0175
S10	1.94972	0.0795	-2.64221	1.07222	2.25	3.73889	-0.0115
S11	1.8641	0.1035	-2.33823	1.07222	2.5	3.82222	-0.013
S12	1.86372	0.0895	-2.54484	1.07222	2.33333	3.90556	-0.0115
S13	1.77449	0.073	-2.72713	0.905556	2.41667	3.82222	-0.014
S14	1.85591	0.1005	-2.35261	1.15556	2.33333	3.73889	-0.0125
S15	1.83942	0.0955	-2.43888	0.988889	2.41667	3.82222	-0.003
S16	1.94297	0.1275	-2.13542	0.988889	2.5	3.82222	-0.02
S17	1.97745	0.112	-2.21792	0.905556	2.58333	3.65556	-0.0155
S18	1.82664	0.106	-2.36992	0.988889	2.41667	3.82222	-0.025
S19	1.9969	0.0885	-2.48379	1.15556	2.33333	3.82222	-0.0225

### Sheet: Standard deviation
	µmax	OD600max	ln(OD600)max	Span of the lag phase	Span of the exponential phase	Start of the stationary phase	OD600max-OD600final difference
N1	0.109168	0.0169706	0.103205	0	0.117851	0.235702	0.0509117
N2	0.0713654	0.00636396	0.0692826	0	0	0	0.033234
N3	0.0654591	0	0.0907792	0	0	0.589256	0.0190919
N4	0.0807714	0.00707107	0.0852969	0.117851	0.117851	0	0.0268701
N5	0.120945	0.0127279	0.084279	0	0.117851	0.471405	0.0353553
N6	0.0116236	0.00494975	0.0183674	0.117851	0.235702	0	0.033234
N7	0.10873	0.00919239	0.131936	0	0.117851	0.117851	0.033234
N8	0.030233	0.00848528	0.0444868	0	0.117851	0	0.0360624
N9	0.0815885	0.00494975	0.0444868	0	0.117851	0.117851	0.0226274
N10	0.076564	0.00707107	0.15068	0.235702	0.353553	0.117851	0.0304056
N11	0.0960379	0.00494975	0.0558532	0	0.117851	0.117851	0.0289914
N12	0.038724	0.00565685	0.0707697	0	0	0	0.0318198
N13	0.0270767	0.00494975	0.0615263	0.117851	0.117851	0	0.0176777
N14	0.0888303	0.00565685	0.0073276	0.117851	0.235702	0	0.0289914
N15	0.00627155	0.00282843	0.0725874	0	0.235702	0.117851	0.0268701
N16	0.0115265	0.00141421	0.0481211	0	0	0.589256	0.019799
N17	0.107649	0.00989949	0.0983676	0	0.117851	0.589256	0.0233345
N18	0.0895895	0.00353553	0.0252565	0.117851	0.117851	0	0.0473762
N19	0.0182078	0.00494975	0.0832852	0.117851	0.117851	0.117851	0.0353553
M1	0.0841629	0.0106066	0.134717	0.235702	0.235702	0	0.0275772
M2	0.022224	0.00565685	0.130512	0	0.117851	0	0.0240416
M3	0.0521555	0.00636396	0.046132	0	0	0.117851	0.0346482
M4	0.0877044	0.00636396	0.09626	0.235702	0.117851	0.117851	0.0148492
M5	0.173325	0.00282843	0.0981722	0	0	0	0.0141421
M6	0.0517874	0.00424264	0.128921	0	0	0.235702	0.019799
M7	0.167166	0.0120208	0.130173	0.235702	0.353553	0	0.0325269
M8	0.0404332	0.00282843	0.0729623	0	0	0.117851	0.00919239
M9	0.0334693	0.00707107	0.120452	0.117851	0.117851	0.117851	0.0176777
M10	0.0916601	0.00353553	0.122522	0.235702	0.353553	0	0.019799
M11	0.0655256	0.00565685	0.209492	0.117851	0.117851	0	0.0226274
M12	0.0792669	0.00494975	0.0653178	0	0	0.117851	0.0318198
M13	0.035474	0.00777817	0.111147	0	0.117851	0	0.026163
M14	0.00435456	0.00424264	0.0213214	0	0.117851	0	0.0289914
M15	0.128637	0	0.0073276	0.117851	0.117851	0	0.019799
M16	0.0640938	0.00919239	0.152107	0.117851	0.235702	0	0.0403051
M17	0.140895	0.00494975	0.0712797	0.117851	0.117851	0	0.0190919
M18	0.0537102	0.00282843	0.0206973	0.117851	0.117851	0	0.0275772
S1	0.00626992	0.00212132	0.0197345	0.117851	0.117851	0	0.0282843
S2	0.0858729	0.00494975	0.0820754	0	0	0	0.0176777
S3	0.0189746	0.00353553	0.0296732	0.117851	0.117851	0	0.0120208
S4	0.0910218	0.00636396	0.0211092	0.117851	6.28037e-16	0	0.0169706
S5	0.0398347	0.00636396	0.0261921	0.117851	6.28037e-16	0	0.0162635
S6	0.0206254	0.00565685	0.103664	0	0	0	0.019799
S7	0.0203531	0.00494975	0.0965735	0.117851	0.235702	0	0.0275772
S8	0.0479602	0.00565685	0.00772802	0	0	0.117851	0.0212132
S9	0.0159422	0.00141421	0.0462326	0.117851	0.235702	0	0.0162635
S10	0.0716173	0.00636396	0.128921	0.117851	0.117851	0.117851	0.0176777
S11	0.162315	0.00636396	0.0073276	0.117851	0.235702	0	0.0240416
S12	0.129385	0.00636396	0.0270265	0.117851	0.235702	0.117851	0.0233345
S13	0.106961	0.00565685	0.0756407	0.117851	0.117851	0	0.0141421
S14	0.0144479	0.0120208	0.126206	0.235702	0.235702	0.117851	0.0275772
S15	0.0181497	0.00494975	0.10525	0	0.117851	0	0.0155563
S16	0.0373252	0.0106066	0.101616	0	0	0	0.0325269
S17	0.0843432	0.00848528	0.0779254	0.117851	0.117851	0	0.0275772
S18	0.0303474	0.00989949	0.0226899	0	0.117851	0	0.0353553
S19	0.0715842	0.00494975	0.0593132	0	0	0	0.026163
