## Supplementary material for "Engineering growth-coupled metabolic biosensors for disease prognosis and diagnosis using full growth trajectories": A28 - parameters.xlsx

### Sheet: Replicate 1
	µmax	OD600max	ln(OD600)max	Span of the lag phase	Span of the exponential phase	Start of the stationary phase	OD600max-OD600final difference
N1 - Replicate 1.0	1.06563	0.145	-1.95193	2.32222	4.83333	7.32222	-0.035
N2 - Replicate 1.0	1.29919	0.171	-1.78379	2.32222	4.66667	7.15556	-0.037
N3 - Replicate 1.0	0.787341	0.105	-2.26336	2.32222	5.83333	8.32222	-0.028
N4 - Replicate 1.0	0.75814	0.114	-2.18926	2.82222	5.16667	8.15556	-0.025
N5 - Replicate 1.0	1.04195	0.165	-1.82016	1.98889	5.16667	7.32222	-0.04
N6 - Replicate 3.0	0.767084	0.066	-2.7181	3.82222	6.5	10.3222	-0.008
N7 - Replicate 1.0	0.868763	0.134	-2.02495	2.32222	5.83333	8.32222	-0.031
N8 - Replicate 1.0	1.10016	0.095	-2.38597	3.32222	5.16667	8.82222	-0.025
N9 - Replicate 1.0	0.795186	0.097	-2.38597	2.65556	5.83333	8.98889	-0.019
N10 - Replicate 1.0	0.846011	0.121	-2.12863	2.32222	5.66667	8.15556	-0.03
N11 - Replicate 1.0	0.65602	0.084	-2.47694	2.98889	6	8.98889	-0.021
N12 - Replicate 1.0	0.807119	0.163	-1.95193	2.32222	5.33333	9.48889	-0.015
N13 - Replicate 1.0	0.919434	0.096	-2.4651	2.82222	5.33333	8.82222	-0.009
N14 - Replicate 1.0	1.04121	0.134	-2.03256	2.65556	5.33333	8.15556	-0.023
N15 - Replicate 1.0	0.989276	0.132	-2.06357	2.65556	5.33333	8.32222	-0.027
N16 - Replicate 1.0	0.9701	0.119	-2.30259	2.82222	5	9.82222	-0.013
N17 - Replicate 1.0	1.02423	0.142	-1.96611	2.32222	5.16667	7.65556	-0.038
N18 - Replicate 1.0	0.465362	0.105	-2.21641	1.82222	6.83333	8.82222	-0.024
N19 - Replicate 1.0	0.940309	0.139	-1.98777	2.15556	5.33333	7.65556	-0.039
M1 - Replicate 1.0	0.80502	0.088	-2.44185	2.82222	5.83333	8.82222	-0.007
M2 - Replicate 1.0	1.2378	0.187	-1.69282	2.32222	4.66667	7.15556	-0.045
M3 - Replicate 1.0	0.632345	0.072	-2.68825	2.65556	6.83333	9.98889	-0.001
M4 - Replicate 1.0	0.780537	0.081	-2.57702	2.82222	5.66667	8.98889	-0.002
M5 - Replicate 1.0	0.880722	0.108	-2.26336	2.32222	5.5	8.15556	-0.015
M6 - Replicate 1.0	0.976153	0.131	-2.07147	2.48889	5	7.82222	-0.018
M7 - Replicate 1.0	0.963678	0.098	-2.35388	2.82222	5.5	8.65556	-0.01
M8 - Replicate 1.0	0.903141	0.11	-2.20727	2.32222	5.5	7.98889	-0.014
M9 - Replicate 1.0	0.834553	0.116	-2.18037	2.15556	5.83333	8.15556	-0.017
M10 - Replicate 1.0	0.760385	0.072	-2.73337	3.48889	6	10.3222	-0.005
M11 - Replicate 1.0	0.714476	0.118	-2.15417	2.15556	6	8.32222	-0.004
M12 - Replicate 1.0	0.673397	0.08	-2.59027	2.82222	6.5	9.82222	-0.002
M13 - Replicate 1.0	0.826107	0.094	-2.41912	2.82222	5.33333	8.65556	-0.006
M14 - Replicate 1.0	0.686368	0.081	-2.59027	2.65556	6.33333	9.65556	-0.006
M15 - Replicate 1.0	0.536485	0.056	-2.8824	3.15556	7.83333	10.9889	-0.008
M16 - Replicate 1.0	0.785583	0.095	-2.36446	2.98889	5.33333	8.48889	0
M17 - Replicate 1.0	0.764446	0.129	-2.12863	2.98889	4.83333	8.82222	-0.015
M18 - Replicate 1.0	0.750614	0.065	-2.78062	3.32222	6	9.82222	-0.003
S1 - Replicate 1.0	0.796468	0.087	-2.48891	2.65556	5.83333	8.82222	-0.001
S2 - Replicate 1.0	0.936662	0.16	-1.84516	1.98889	5.33333	7.48889	-0.023
S3 - Replicate 1.0	0.786549	0.122	-2.11196	2.98889	5.66667	8.82222	-0.008
S4 - Replicate 1.0	0.72599	0.098	-2.33304	2.65556	6.5	9.32222	-0.011
S5 - Replicate 1.0	0.94885	0.18	-1.73161	2.32222	5	7.48889	-0.027
S6 - Replicate 1.0	0.874174	0.132	-2.02495	2.65556	5.16667	7.82222	-0.012
S7 - Replicate 1.0	0.465076	0.052	-3.05761	2.32222	8	11.4889	-0.001
S8 - Replicate 1.0	0.586944	0.094	-2.3969	2.98889	6	9.32222	-0.011
S9 - Replicate 1.0	0.48109	0.039	-3.24419	3.82222	8	11.8222	0
S10 - Replicate 1.0	0.768229	0.095	-2.38597	2.65556	6.16667	9.15556	-0.008
S11 - Replicate 1.0	0.548755	0.055	-3.01593	3.15556	7	11.1556	-0.002
S12 - Replicate 1.0	0.913577	0.143	-1.95193	2.65556	4.83333	7.65556	-0.026
S13 - Replicate 1.0	0.681179	0.053	-2.97593	3.98889	6.33333	10.6556	-0.006
S14 - Replicate 1.0	0.95358	0.135	-2.04022	2.98889	5	8.32222	-0.017
S15 - Replicate 1.0	0.736962	0.105	-2.25379	7.98889	5	12.9889	-0.009
S16 - Replicate 1.0	0.806749	0.081	-2.59027	2.82222	6	9.65556	-0.001
S17 - Replicate 3.0	0.798849	0.081	-2.63109	3.32222	5.83333	10.9889	-0.003
S18 - Replicate 1.0	0.653669	0.058	-3.01593	3.48889	6.33333	11.4889	-0.001
S19 - Replicate 1.0	0.918774	0.098	-2.36446	2.65556	5.33333	8.32222	-0.009

### Sheet: Replicate 2
	µmax	OD600max	ln(OD600)max	Span of the lag phase	Span of the exponential phase	Start of the stationary phase	OD600max-OD600final difference
N1 - Replicate 2.0	0.979118	0.153	-1.87732	2.48889	5	7.48889	-0.058
N2 - Replicate 2.0	1.02415	0.173	-1.75446	2.15556	5.33333	7.48889	-0.038
N3 - Replicate 3.0	0.791219	0.104	-2.27303	2.65556	5.83333	8.65556	-0.024
N4 - Replicate 2.0	0.971627	0.113	-2.18037	3.15556	5.5	8.65556	-0.008
N5 - Replicate 3.0	0.959017	0.171	-1.76609	2.32222	5.5	7.82222	-0.034
N6 - Replicate 3.0	0.772334	0.095	-2.36446	2.98889	6.16667	9.32222	-0.017
N7 - Replicate 3.0	0.865158	0.141	-1.97328	2.65556	5.83333	8.65556	-0.029
N8 - Replicate 3.0	0.808755	0.105	-2.27303	2.98889	5.83333	8.98889	-0.024
N9 - Replicate 3.0	0.772355	0.109	-2.22562	2.65556	6.16667	8.98889	-0.021
N10 - Replicate 3.0	0.778558	0.129	-2.04794	2.15556	6.33333	8.48889	-0.026
N11 - Replicate 3.0	0.837448	0.114	-2.35388	3.32222	5.66667	11.4889	-0.003
N12 - Replicate 3.0	0.898249	0.151	-1.90381	2.48889	5.66667	8.32222	-0.029
N13 - Replicate 3.0	0.784099	0.111	-2.22562	2.48889	6.16667	8.98889	-0.012
N14 - Replicate 3.0	0.779138	0.138	-1.9805	2.65556	5.83333	8.48889	-0.023
N15 - Replicate 3.0	0.891045	0.146	-1.93794	2.65556	5.83333	8.65556	-0.025
N16 - Replicate 3.0	0.95375	0.116	-2.18926	3.15556	5.16667	8.65556	-0.027
N17 - Replicate 3.0	0.893261	0.152	-1.89048	2.48889	5.5	8.15556	-0.032
N18 - Replicate 3.0	0.803281	0.118	-2.15417	2.82222	6.16667	9.15556	-0.019
N19 - Replicate 3.0	1.11619	0.147	-1.95193	2.82222	5	8.15556	-0.034
M1 - Replicate 2.0	0.805563	0.086	-2.4651	3.15556	6.16667	9.48889	-0.006
M2 - Replicate 2.0	1.07964	0.195	-1.64507	2.48889	5	7.65556	-0.043
M3 - Replicate 2.0	0.660252	0.07	-2.78062	3.65556	6.33333	11.1556	-0.001
M4 - Replicate 2.0	0.677422	0.083	-2.57702	2.82222	6.16667	9.82222	0
M5 - Replicate 2.0	0.961772	0.104	-2.28278	3.32222	5	8.48889	-0.015
M6 - Replicate 2.0	1.04288	0.132	-2.04022	2.32222	5.66667	8.15556	-0.018
M7 - Replicate 3.0	0.977981	0.113	-2.19823	3.48889	5.33333	8.98889	-0.011
M8 - Replicate 2.0	0.757075	0.109	-2.21641	2.15556	6.16667	8.48889	-0.014
M9 - Replicate 2.0	0.726144	0.116	-2.17156	2.15556	6.33333	8.65556	-0.014
M10 - Replicate 2.0	0.483062	0.066	-2.73337	3.48889	6.5	10.1556	-0.029
M11 - Replicate 2.0	0.557009	0.121	-2.12863	2.82222	6	8.98889	-0.005
M12 - Replicate 2.0	0.588069	0.081	-2.53831	3.32222	6.83333	10.3222	-0.001
M13 - Replicate 2.0	0.897463	0.09	-2.45341	3.48889	5.33333	9.32222	-0.007
M14 - Replicate 2.0	0.533264	0.088	-2.52573	3.65556	6.16667	11.9889	0
M15 - Replicate 2.0	0.558315	0.057	-2.91877	4.15556	8	12.9889	0.004
M16 - Replicate 2.0	0.578612	0.097	-2.35388	3.65556	5.16667	8.98889	-0.001
M17 - Replicate 3.0	0.9737	0.133	-2.05573	2.82222	5.33333	8.48889	-0.02
M18 - Replicate 2.0	0.649434	0.063	-2.81341	3.32222	6.66667	10.4889	-0.002
S1 - Replicate 2.0	0.675869	0.085	-2.47694	3.48889	6	9.65556	0
S2 - Replicate 2.0	0.983807	0.157	-1.86433	2.48889	5.33333	7.98889	-0.05
S3 - Replicate 3.0	0.901795	0.131	-2.04022	3.32222	5.83333	9.32222	-0.006
S4 - Replicate 3.0	0.678025	0.108	-2.25379	2.48889	6.83333	9.65556	-0.008
S5 - Replicate 2.0	0.801117	0.17	-1.81401	2.32222	5.5	7.82222	-0.037
S6 - Replicate 2.0	1.0457	0.127	-2.07944	2.98889	5.16667	8.32222	-0.013
S7 - Replicate 2.0	0.523249	0.052	-3.19418	3.65556	7.33333	13.4889	0.005
S8 - Replicate 2.0	0.732773	0.085	-2.45341	3.48889	6.33333	9.82222	-0.011
S9 - Replicate 2.0	0.489573	0.036	-3.41125	4.65556	8	14.6556	0.007
S10 - Replicate 2.0	0.693628	0.093	-2.43042	3.15556	6.16667	9.65556	-0.013
S11 - Replicate 2.0	0.519586	0.051	-3.01593	3.32222	7.5	11.1556	-0.004
S12 - Replicate 2.0	0.790864	0.148	-1.91732	2.32222	5.66667	8.15556	-0.028
S13 - Replicate 2.0	0.586896	0.062	-2.95651	4.15556	7.66667	14.8222	0.01
S14 - Replicate 3.0	0.991232	0.13	-2.07147	3.15556	5.33333	8.82222	-0.017
S15 - Replicate 3.0	0.679203	0.118	-2.13707	9.82222	5.5	15.3222	0
S16 - Replicate 2.0	0.78211	0.077	-2.6173	3.32222	6	9.65556	-0.007
S17 - Replicate 2.0	0.708339	0.083	-2.51331	3.32222	6.16667	9.65556	-0.009
S18 - Replicate 2.0	0.670764	0.059	-3.07911	4.15556	6.33333	13.6556	0.004
S19 - Replicate 2.0	0.859214	0.091	-2.40795	3.32222	5.33333	8.82222	-0.013

### Sheet: Mean
	µmax	OD600max	ln(OD600)max	Span of the lag phase	Span of the exponential phase	Start of the stationary phase	OD600max-OD600final difference
N1	1.02238	0.149	-1.91462	2.40556	4.91667	7.40556	-0.0465
N2	1.16167	0.172	-1.76913	2.23889	5	7.32222	-0.0375
N3	0.78928	0.1045	-2.2682	2.48889	5.83333	8.48889	-0.026
N4	0.864883	0.1135	-2.18481	2.98889	5.33333	8.40556	-0.0165
N5	1.00048	0.168	-1.79313	2.15556	5.33333	7.57222	-0.037
N6	0.769709	0.0805	-2.54128	3.40556	6.33333	9.82222	-0.0125
N7	0.866961	0.1375	-1.99912	2.48889	5.83333	8.48889	-0.03
N8	0.954458	0.1	-2.3295	3.15556	5.5	8.90556	-0.0245
N9	0.78377	0.103	-2.3058	2.65556	6	8.98889	-0.02
N10	0.812285	0.125	-2.08829	2.23889	6	8.32222	-0.028
N11	0.746734	0.099	-2.41541	3.15556	5.83333	10.2389	-0.012
N12	0.852684	0.157	-1.92787	2.40556	5.5	8.90556	-0.022
N13	0.851767	0.1035	-2.34536	2.65556	5.75	8.90556	-0.0105
N14	0.910173	0.136	-2.00653	2.65556	5.58333	8.32222	-0.023
N15	0.94016	0.139	-2.00076	2.65556	5.58333	8.48889	-0.026
N16	0.961925	0.1175	-2.24592	2.98889	5.08333	9.23889	-0.02
N17	0.958746	0.147	-1.92829	2.40556	5.33333	7.90556	-0.035
N18	0.634322	0.1115	-2.18529	2.32222	6.5	8.98889	-0.0215
N19	1.02825	0.143	-1.96985	2.48889	5.16667	7.90556	-0.0365
M1	0.805291	0.087	-2.45348	2.98889	6	9.15556	-0.0065
M2	1.15872	0.191	-1.66894	2.40556	4.83333	7.40556	-0.044
M3	0.646299	0.071	-2.73443	3.15556	6.58333	10.5722	-0.001
M4	0.728979	0.082	-2.57702	2.82222	5.91667	9.40556	-0.001
M5	0.921247	0.106	-2.27307	2.82222	5.25	8.32222	-0.015
M6	1.00952	0.1315	-2.05585	2.40556	5.33333	7.98889	-0.018
M7	0.970829	0.1055	-2.27605	3.15556	5.41667	8.82222	-0.0105
M8	0.830108	0.1095	-2.21184	2.23889	5.83333	8.23889	-0.014
M9	0.780348	0.116	-2.17596	2.15556	6.08333	8.40556	-0.0155
M10	0.621724	0.069	-2.73337	3.48889	6.25	10.2389	-0.017
M11	0.635743	0.1195	-2.1414	2.48889	6	8.65556	-0.0045
M12	0.630733	0.0805	-2.56429	3.07222	6.66667	10.0722	-0.0015
M13	0.861785	0.092	-2.43626	3.15556	5.33333	8.98889	-0.0065
M14	0.609816	0.0845	-2.558	3.15556	6.25	10.8222	-0.003
M15	0.5474	0.0565	-2.90059	3.65556	7.91667	11.9889	-0.002
M16	0.682097	0.096	-2.35917	3.32222	5.25	8.73889	-0.0005
M17	0.869073	0.131	-2.09218	2.90556	5.08333	8.65556	-0.0175
M18	0.700024	0.064	-2.79702	3.32222	6.33333	10.1556	-0.0025
S1	0.736169	0.086	-2.48293	3.07222	5.91667	9.23889	-0.0005
S2	0.960234	0.1585	-1.85475	2.23889	5.33333	7.73889	-0.0365
S3	0.844172	0.1265	-2.07609	3.15556	5.75	9.07222	-0.007
S4	0.702008	0.103	-2.29342	2.57222	6.66667	9.48889	-0.0095
S5	0.874983	0.175	-1.77281	2.32222	5.25	7.65556	-0.032
S6	0.959936	0.1295	-2.0522	2.82222	5.16667	8.07222	-0.0125
S7	0.494162	0.052	-3.1259	2.98889	7.66667	12.4889	0.002
S8	0.659859	0.0895	-2.42515	3.23889	6.16667	9.57222	-0.011
S9	0.485332	0.0375	-3.32772	4.23889	8	13.2389	0.0035
S10	0.730929	0.094	-2.40819	2.90556	6.16667	9.40556	-0.0105
S11	0.53417	0.053	-3.01593	3.23889	7.25	11.1556	-0.003
S12	0.852221	0.1455	-1.93463	2.48889	5.25	7.90556	-0.027
S13	0.634038	0.0575	-2.96622	4.07222	7	12.7389	0.002
S14	0.972406	0.1325	-2.05585	3.07222	5.16667	8.57222	-0.017
S15	0.708083	0.1115	-2.19543	8.90556	5.25	14.1556	-0.0045
S16	0.79443	0.079	-2.60378	3.07222	6	9.65556	-0.004
S17	0.753594	0.082	-2.5722	3.32222	6	10.3222	-0.006
S18	0.662216	0.0585	-3.04752	3.82222	6.33333	12.5722	0.0015
S19	0.888994	0.0945	-2.3862	2.98889	5.33333	8.57222	-0.011

### Sheet: Standard deviation
	µmax	OD600max	ln(OD600)max	Span of the lag phase	Span of the exponential phase	Start of the stationary phase	OD600max-OD600final difference
N1	0.0611749	0.00565685	0.0527578	0.117851	0.117851	0.117851	0.0162635
N2	0.194478	0.00141421	0.0207378	0.117851	0.471405	0.235702	0.000707107
N3	0.00274239	0.000707107	0.006832	0.235702	8.88178e-16	0.235702	0.00282843
N4	0.150958	0.000707107	0.00628543	0.235702	0.235702	0.353553	0.0120208
N5	0.0586412	0.00424264	0.0382313	0.235702	0.235702	0.353553	0.00424264
N6	0.00371243	0.0205061	0.250061	0.589256	0.235702	0.707107	0.00636396
N7	0.0025491	0.00494975	0.0365376	0.235702	8.88178e-16	0.235702	0.00141421
N8	0.206055	0.00707107	0.0798609	0.235702	0.471405	0.117851	0.000707107
N9	0.0161443	0.00848528	0.113379	0	0.235702	0	0.00141421
N10	0.0476962	0.00565685	0.0570557	0.117851	0.471405	0.235702	0.00282843
N11	0.128289	0.0212132	0.0870166	0.235702	0.235702	1.76777	0.0127279
N12	0.0644392	0.00848528	0.0340254	0.117851	0.235702	0.824958	0.00989949
N13	0.0956963	0.0106066	0.169338	0.235702	0.589256	0.117851	0.00212132
N14	0.185311	0.00282843	0.0368094	0	0.353553	0.235702	0
N15	0.0694601	0.00989949	0.0888311	0	0.353553	0.235702	0.00141421
N16	0.0115612	0.00212132	0.0801355	0.235702	0.117851	0.824958	0.00989949
N17	0.0926093	0.00707107	0.0534837	0.117851	0.235702	0.353553	0.00424264
N18	0.238945	0.00919239	0.044012	0.707107	0.471405	0.235702	0.00353553
N19	0.124367	0.00565685	0.025347	0.471405	0.235702	0.353553	0.00353553
M1	0.00038395	0.00141421	0.0164451	0.235702	0.235702	0.471405	0.000707107
M2	0.111838	0.00565685	0.0337675	0.117851	0.235702	0.353553	0.00141421
M3	0.0197332	0.00141421	0.0653178	0.707107	0.353553	0.824958	0
M4	0.0729135	0.00141421	0	0	0.353553	0.589256	0.00141421
M5	0.0573116	0.00282843	0.0137307	0.707107	0.353553	0.235702	0
M6	0.0471862	0.000707107	0.0220989	0.117851	0.471405	0.235702	0
M7	0.0101138	0.0106066	0.110064	0.471405	0.117851	0.235702	0.000707107
M8	0.103284	0.000707107	0.00645764	0.117851	0.471405	0.353553	0
M9	0.0766563	0	0.00623006	0	0.353553	0.353553	0.00212132
M10	0.196097	0.00424264	0	0	0.353553	0.117851	0.0169706
M11	0.111346	0.00212132	0.0180548	0.471405	8.88178e-16	0.471405	0.000707107
M12	0.0603357	0.000707107	0.0367411	0.353553	0.235702	0.353553	0.000707107
M13	0.0504563	0.00282843	0.024246	0.471405	8.88178e-16	0.471405	0.000707107
M14	0.108261	0.00494975	0.0456356	0.707107	0.117851	1.64992	0.00424264
M15	0.0154361	0.000707107	0.0257158	0.707107	0.117851	1.41421	0.00848528
M16	0.146351	0.00141421	0.00748268	0.471405	0.117851	0.353553	0.000707107
M17	0.147966	0.00282843	0.0515529	0.117851	0.353553	0.235702	0.00353553
M18	0.0715449	0.00141421	0.0231859	0	0.471405	0.471405	0.000707107
S1	0.085276	0.00141421	0.00846845	0.589256	0.117851	0.589256	0.000707107
S2	0.0333368	0.00212132	0.0135552	0.353553	0	0.353553	0.0190919
S3	0.0814911	0.00636396	0.0507306	0.235702	0.117851	0.353553	0.00141421
S4	0.0339159	0.00707107	0.0560378	0.117851	0.235702	0.235702	0.00212132
S5	0.104463	0.00707107	0.0582653	0	0.353553	0.235702	0.00707107
S6	0.121286	0.00353553	0.038529	0.235702	8.88178e-16	0.353553	0.000707107
S7	0.0411345	0	0.0965735	0.942809	0.471405	1.41421	0.00424264
S8	0.103117	0.00636396	0.0399602	0.353553	0.235702	0.353553	1.96262e-17
S9	0.00599826	0.00212132	0.118125	0.589256	1.98603e-15	2.00347	0.00494975
S10	0.0527509	0.00141421	0.0314321	0.353553	0	0.353553	0.00353553
S11	0.0206262	0.00282843	4.44089e-16	0.117851	0.353553	0	0.00141421
S12	0.0867714	0.00353553	0.0244698	0.235702	0.589256	0.353553	0.00141421
S13	0.0666677	0.00636396	0.0137307	0.117851	0.942809	2.94628	0.0113137
S14	0.0266238	0.00353553	0.0220989	0.117851	0.235702	0.353553	0
S15	0.0408423	0.00919239	0.0825365	1.29636	0.353553	1.64992	0.00636396
S16	0.0174223	0.00282843	0.0191122	0.353553	0	0	0.00424264
S17	0.0639997	0.00141421	0.0832852	0	0.235702	0.942809	0.00424264
S18	0.012088	0.000707107	0.0446742	0.471405	8.88178e-16	1.53206	0.00353553
S19	0.0421153	0.00494975	0.0307486	0.471405	8.88178e-16	0.353553	0.00282843
