## Supplementary material for "Engineering growth-coupled metabolic biosensors for disease prognosis and diagnosis using full growth trajectories": Welch_t-test.xlsx

### Sheet: Mild_vs_severe
Welch's t-test (Mild vs Severe)
	For m the mean of the values of each parameter tested:
	H0: "mMild = mSevere"
	α = 0,1
	nMild = 18
	nSevere = 19
	Durations and time points are expressed in hours (h) and µmax in h-1.
	µmax
	Mean_Mild	Standard deviation_Mild	Mean_Severe	Standard deviation_Severe	Mean difference	Degrees of freedom	t-statistic	p-value	Adjusted p-value (Benjamini-Hochberg)	Significance (α = 0.1)
A0	1.26599	0.12659	1.3712	0.172586	-0.105216	32.9855	-2.12224	0.0414139	0.193265	FALSE
A1	0.537862	0.0797516	0.474313	0.119487	0.0635487	31.5272	1.91191	0.0650126	0.273053	FALSE
A5	1.45455	0.0819921	1.4538	0.105733	0.000745531	33.7187	0.0240384	0.980964	0.99385	FALSE
A15	1.83256	0.120851	1.7725	0.122948	0.0600602	34.9484	1.49824	0.143049	0.450476	FALSE
A19	1.92074	0.115692	1.87688	0.0891206	0.043863	31.95	1.28696	0.207353	0.45836	FALSE
A28	0.778319	0.164114	0.749891	0.150916	0.0284276	34.3361	0.547595	0.587512	0.822761	FALSE
	OD600max
	Mean_Mild	Standard deviation_Mild	Mean_Severe	Standard deviation_Severe	Mean difference	Degrees of freedom	t-statistic	p-value	Adjusted p-value (Benjamini-Hochberg)	Significance (α = 0.1)
A0	0.0963056	0.0323142	0.0931316	0.0376729	0.00317398	34.6724	0.27552	0.784552	0.920278	FALSE
A1	0.197278	0.0394056	0.161105	0.0416525	0.0361725	35	2.71446	0.0102352	0.0716463	TRUE
A5	0.922139	0.0254216	0.883579	0.0398557	0.0385599	30.7709	3.52727	0.00134114	0.0244808	TRUE
A15	0.802083	0.0289092	0.762789	0.0405059	0.0392939	32.5855	3.40997	0.00174863	0.0244808	TRUE
A19	0.0910833	0.020415	0.0911316	0.0171285	-4.82456e-05	33.2632	-0.00776588	0.99385	0.99385	FALSE
A28	0.0995833	0.0318153	0.0981842	0.0386653	0.00139912	34.347	0.120454	0.904826	0.969858	FALSE
	ln(OD600)max
	Mean_Mild	Standard deviation_Mild	Mean_Severe	Standard deviation_Severe	Mean difference	Degrees of freedom	t-statistic	p-value	Adjusted p-value (Benjamini-Hochberg)	Significance (α = 0.1)
A0	-2.64052	0.255233	-2.6496	0.296902	0.00908051	34.6868	0.0999209	0.920982	0.969858	FALSE
A1	-1.97132	0.198958	-2.13208	0.204058	0.160758	34.9679	2.42608	0.0205603	0.113595	FALSE
A5	-0.488529	0.0485076	-0.49848	0.0526141	0.00995052	34.9771	0.598498	0.553364	0.822761	FALSE
A15	-0.449004	0.0408068	-0.459118	0.0235472	0.0101136	26.8899	0.916792	0.367401	0.701403	FALSE
A19	-2.53187	0.269977	-2.50545	0.210843	-0.0264155	32.1756	-0.330477	0.743182	0.920278	FALSE
A28	-2.38938	0.311531	-2.45247	0.461777	0.063085	31.7022	0.489417	0.627916	0.850725	FALSE
	Span of the lag phase
	Mean_Mild	Standard deviation_Mild	Mean_Severe	Standard deviation_Severe	Mean difference	Degrees of freedom	t-statistic	p-value	Adjusted p-value (Benjamini-Hochberg)	Significance (α = 0.1)
A0	1.31759	0.257997	1.30906	0.279527	0.00852827	34.979	0.0965	0.923674	0.969858	FALSE
A1	3.35	0.486753	3.73889	1.11769	-0.388889	24.873	-1.38438	0.178538	0.45836	FALSE
A5	1.03981	0.131417	1.06345	0.117506	-0.0236355	34.054	-0.575589	0.568678	0.822761	FALSE
A15	0.984259	0.100944	1.01082	0.154266	-0.0265595	31.1995	-0.6228	0.537942	0.822761	FALSE
A19	1.01667	0.106948	1.02836	0.115765	-0.0116959	34.9806	-0.319414	0.751312	0.920278	FALSE
A28	2.9287	0.435182	3.39678	1.43423	-0.46808	21.454	-1.35812	0.188537	0.45836	FALSE
	Span of the exponential phase
	Mean_Mild	Standard deviation_Mild	Mean_Severe	Standard deviation_Severe	Mean difference	Degrees of freedom	t-statistic	p-value	Adjusted p-value (Benjamini-Hochberg)	Significance (α = 0.1)
A0	3.23148	0.464909	3.18421	0.45861	0.047271	34.8329	0.311172	0.757524	0.920278	FALSE
A1	9.625	1.12831	11.2149	2.57979	-1.58991	24.9267	-2.45035	0.0216371	0.113595	FALSE
A5	5.32407	0.370357	5.35965	0.430379	-0.035575	34.6934	-0.269935	0.78881	0.920278	FALSE
A15	5.78704	0.278919	5.67105	0.187317	0.115984	29.5382	1.47673	0.15033	0.450476	FALSE
A19	2.33796	0.155173	2.38158	0.167396	-0.043616	34.9857	-0.822429	0.416403	0.760388	FALSE
A28	5.90741	0.733138	6.08772	0.87686	-0.180312	34.4842	-0.679923	0.501093	0.822761	FALSE
	Start of the stationary phase
	Mean_Mild	Standard deviation_Mild	Mean_Severe	Standard deviation_Severe	Mean difference	Degrees of freedom	t-statistic	p-value	Adjusted p-value (Benjamini-Hochberg)	Significance (α = 0.1)
A0	6.57222	0.902973	6.09415	1.32049	0.47807	31.9202	1.29127	0.205883	0.45836	FALSE
A1	17.2065	1.93293	18.3924	3.00081	-1.18592	30.9363	-1.43654	0.160884	0.450476	FALSE
A5	11.1602	0.497109	10.4012	0.87774	0.759016	28.7611	3.25792	0.00287899	0.0302293	TRUE
A15	8.22037	0.197111	7.76959	0.298156	0.45078	31.3698	5.45159	5.6723e-06	0.000238237	TRUE
A19	3.78056	0.0820987	3.80468	0.0764719	-0.0241228	34.4501	-0.923546	0.362147	0.701403	FALSE
A28	9.25741	1.16406	10.0854	2.03467	-0.827973	28.93	-1.52918	0.137082	0.450476	FALSE
	OD600max - OD600final difference
	Mean_Mild	Standard deviation_Mild	Mean_Severe	Standard deviation_Severe	Mean difference	Degrees of freedom	t-statistic	p-value	Adjusted p-value (Benjamini-Hochberg)	Significance (α = 0.1)
A0	-0.0241111	0.00927926	-0.0296053	0.0112837	0.00549415	34.3417	1.62121	0.114119	0.435726	FALSE
A1	0.02125	0.0175082	0.0145263	0.0253588	0.00672368	32.0732	0.942655	0.352904	0.701403	FALSE
A5	-0.0138889	0.0350766	0.0167632	0.0328787	-0.030652	34.5023	-2.73887	0.00968633	0.0716463	TRUE
A15	0.108972	0.0192678	0.112868	0.0236002	-0.0038962	34.2746	-0.551342	0.584976	0.822761	FALSE
A19	-0.0164722	0.00833397	-0.0150526	0.00738033	-0.00141959	33.9471	-0.547398	0.587686	0.822761	FALSE
A28	-0.0100278	0.010697	-0.00963158	0.0114587	-0.000396199	34.9939	-0.108772	0.914005	0.969858	FALSE

### Sheet: Negative_vs_positive
Welch's t-test (Negative vs Positive)
	For m the mean of the values of each parameter tested:
	H0: "mPositive = mNegative"
	α = 0,1
	nNegative = 19
	nPositive = 37
	Durations and time points are expressed in hours (h) and µmax in h-1.
	µmax
	Mean_Negative	Standard deviation_Negative	Mean_Positive	Standard deviation_Positive	Mean difference	Degrees of freedom	t-statistic	p-value	Adjusted p-value (BH)	Significant (α = 0.1)
A0	1.26865	0.147223	1.32002	0.159068	-0.0513657	39.0354	-1.2025	0.236414	0.261299	FALSE
A1	0.749961	0.047884	0.505229	0.105731	0.244732	53.4478	11.9019	1.18799e-16	1.66319e-15	TRUE
A5	1.50158	0.0743054	1.45417	0.0936187	0.0474176	44.516	2.06462	0.0448143	0.0537771	TRUE
A15	1.87509	0.091269	1.80172	0.124021	0.0733745	47.1309	2.51064	0.0155399	0.0197781	TRUE
A19	1.83105	0.055236	1.89822	0.103855	-0.067172	53.8841	-3.1592	0.00259385	0.00375661	TRUE
A28	0.890033	0.122809	0.763721	0.155929	0.126313	44.7902	3.31608	0.00181651	0.00272477	TRUE
	OD600max
	Mean_Negative	Standard deviation_Negative	Mean_Positive	Standard deviation_Positive	Mean difference	Degrees of freedom	t-statistic	p-value	Adjusted p-value (Benjamini-Hochberg)	Significance (α = 0.1)
A0	0.197579	0.0372496	0.0946757	0.0347176	0.102903	34.2343	10.0136	1.04457e-11	5.48401e-11	TRUE
A1	0.297421	0.0283629	0.178703	0.0440078	0.118718	51.0243	12.2007	9.51999e-17	1.66319e-15	TRUE
A5	0.812763	0.0795041	0.902338	0.0384861	-0.0895747	22.4302	-4.6398	0.000120954	0.000241907	TRUE
A15	0.656342	0.0715641	0.781905	0.0401429	-0.125563	23.9738	-7.09611	2.47665e-07	7.42995e-07	TRUE
A19	0.0950526	0.00792656	0.0911081	0.0185338	0.00394452	52.8124	1.11165	0.271322	0.284888	FALSE
A28	0.126658	0.0257181	0.0988649	0.0350142	0.027793	47.195	3.37173	0.00149852	0.00233103	TRUE
	ln(OD600)max
	Mean_Negative	Standard deviation_Negative	Mean_Positive	Standard deviation_Positive	Mean difference	Degrees of freedom	t-statistic	p-value	Adjusted p-value (Benjamini-Hochberg)	Significance (α = 0.1)
A0	-2.12846	0.210178	-2.64518	0.273604	0.516721	45.6672	7.83612	5.41863e-10	2.52869e-09	TRUE
A1	-1.44165	0.11984	-2.05387	0.214821	0.612218	53.5333	13.679	4.12965e-19	1.73445e-17	TRUE
A5	-0.457913	0.0403176	-0.493639	0.0502063	0.0357262	44.0991	2.8819	0.00608539	0.00851955	TRUE
A15	-0.492572	0.0263437	-0.454197	0.0330128	-0.038375	44.3244	-4.72432	2.35197e-05	5.20756e-05	TRUE
A19	-2.5171	0.11379	-2.5183	0.238381	0.00120875	53.8364	0.0256699	0.979616	0.979616	FALSE
A28	-2.1168	0.217446	-2.42178	0.391753	0.304982	53.5817	3.74376	0.00044407	0.000777123	TRUE
	Span of the lag phase
	Mean_Negative	Standard deviation_Negative	Mean_Positive	Standard deviation_Positive	Mean difference	Degrees of freedom	t-statistic	p-value	Adjusted p-value (Benjamini-Hochberg)	Significance (α = 0.1)
A0	0.866082	0.302215	1.31321	0.265553	-0.447131	32.5449	-5.45731	4.98754e-06	1.23222e-05	TRUE
A1	2.38801	0.216201	3.5497	0.880527	-1.16169	43.7434	-7.59177	1.62484e-09	6.82432e-09	TRUE
A5	0.940643	0.0892172	1.05195	0.123299	-0.111309	47.6872	-3.86401	0.00033623	0.000613986	TRUE
A15	0.958187	0.0970655	0.997898	0.129969	-0.0397108	46.6362	-1.28675	0.204532	0.232171	FALSE
A19	0.962573	0.0683392	1.02267	0.110169	-0.0600996	51.8917	-2.50887	0.0152741	0.0197781	TRUE
A28	2.62924	0.353611	3.16907	1.0836	-0.539829	48.323	-2.75782	0.00819	0.0110961	TRUE
	Span of the exponential phase
	Mean_Negative	Standard deviation_Negative	Mean_Positive	Standard deviation_Positive	Mean difference	Degrees of freedom	t-statistic	p-value	Adjusted p-value (Benjamini-Hochberg)	Significance (α = 0.1)
A0	4.17544	0.611676	3.20721	0.455853	0.968231	28.5696	6.08623	1.33668e-06	3.74271e-06	TRUE
A1	8.00877	0.540701	10.4414	2.1396	-2.43267	44.1455	-6.52226	5.67144e-08	1.985e-07	TRUE
A5	5.24561	0.228173	5.34234	0.397127	-0.0967283	53.1955	-1.15591	0.252883	0.272335	FALSE
A15	5.37719	0.180808	5.72748	0.240281	-0.350284	46.3796	-6.11529	1.88821e-07	6.10037e-07	TRUE
A19	2.4386	0.126814	2.36036	0.16084	0.0782361	44.7518	1.99003	0.052718	0.0615044	TRUE
A28	5.60088	0.432637	6	0.804117	-0.399123	53.8213	-2.4144	0.0191912	0.0237068	TRUE
	Start of the stationary phase
	Mean_Negative	Standard deviation_Negative	Mean_Positive	Standard deviation_Positive	Mean difference	Degrees of freedom	t-statistic	p-value	Adjusted p-value (Benjamini-Hochberg)	Significance (α = 0.1)
A0	8.94503	0.811458	6.32673	1.14698	2.6183	48.4056	9.88132	3.41177e-13	2.04706e-12	TRUE
A1	12.7652	0.7783	17.8155	2.57446	-5.05026	46.9786	-10.9941	1.38543e-14	1.16376e-13	TRUE
A5	8.47135	1.7844	10.7704	0.806118	-2.29908	21.8505	-5.34313	2.3558e-05	5.20756e-05	TRUE
A15	6.81345	0.589187	7.98889	0.339071	-1.17544	24.2918	-8.03929	2.64965e-08	1.01168e-07	TRUE
A19	4.19503	0.419774	3.79294	0.0790965	0.402086	18.6592	4.13768	0.00057836	0.000971645	TRUE
A28	8.55906	0.761873	9.68258	1.69877	-1.12352	53.3537	-3.41016	0.00124401	0.00200955	TRUE
	OD600max - OD600final difference
	Mean_Negative	Standard deviation_Negative	Mean_Positive	Standard deviation_Positive	Mean difference	Degrees of freedom	t-statistic	p-value	Adjusted p-value (Benjamini-Hochberg)	Significance (α = 0.1)
A0	-0.0278158	0.0121108	-0.0269324	0.0105864	-0.000883357	32.4024	-0.269439	0.7893	0.808551	FALSE
A1	-0.0303947	0.0106609	0.0177973	0.0218608	-0.048192	53.9315	-11.0858	1.59683e-15	1.67667e-14	TRUE
A5	0.0719211	0.00809366	0.00185135	0.0369154	0.0700697	42.3138	11.0406	4.8744e-14	3.41208e-13	TRUE
A15	0.0772368	0.0306052	0.110973	0.0213938	-0.0337361	27.3068	-4.29598	0.000197528	0.000377099	TRUE
A19	-0.0323158	0.0137661	-0.0157432	0.00778141	-0.0165725	24.0674	-4.86367	5.8332e-05	0.000122497	TRUE
A28	-0.0255263	0.00974319	-0.00982432	0.0109419	-0.015702	40.3937	-5.47266	2.529e-06	6.63861e-06	TRUE

### Sheet: Mild_vs_severe_vs_negative
Welch's t-test (Mild vs Severe vs Negative)
	Statistical significance for Mild vs Severe vs Negative is inferred by simultaneous significance for all 3 pairwise tests.
	For m the mean of the values of each parameter tested:
	H0: "mGroup 1 = mGroup 2"
	α = 0,1
	nNegative = 19
	nPositive = 37
	Durations and time points are expressed in hours (h) and µmax in h-1.
	µmax
	Mean_Mild	Standard deviation_Mild	Mean_Severe	Standard deviation_Severe	Mean_Negative	Standard deviation_Negative	Mean difference MS	Mean difference MN	Mean difference SN	Degrees of freedom MS	Degrees of freedom MN	Degrees of freedom SN	t-statistic MS	t-statistic MN	t-statistic SN	p-value MS	p-value MN	p-value SN	Adjusted p-value MS (Benjamini-Hochberg)	Adjusted p-value MN (Benjamini-Hochberg)	Adjusted p-value SN (Benjamini-Hochberg)	Significance MS (α = 0.1)	Significance MN (α = 0.1)	Significance SN (α = 0.1)	Significance Mild vs Severe vs Negative (α = 0.1)
A0	1.26599	0.12659	1.3712	0.172586	1.26865	0.147223	-0.105216	-0.00266414	0.102552	32.9855	34.6882	35.1273	-2.12224	-0.0591148	1.97053	0.0414139	0.9532	0.0566997	0.0715272	0.968574	0.0952555	TRUE	FALSE	TRUE	FALSE
A1	0.537862	0.0797516	0.474313	0.119487	0.749961	0.047884	0.0635487	-0.212098	-0.275647	31.5272	27.5588	23.6361	1.91191	-9.74171	-9.33399	0.0650126	2.01227e-10	2.14086e-09	0.107784	4.23301e-09	2.45225e-08	FALSE	TRUE	TRUE	FALSE
A5	1.45455	0.0819921	1.4538	0.105733	1.50158	0.0743054	0.000745531	-0.0470348	-0.0477803	33.7187	34.1948	32.2933	0.0240384	-1.8252	-1.6116	0.980964	0.0767169	0.11678	0.988811	0.123927	0.181658	FALSE	FALSE	FALSE	FALSE
A15	1.83256	0.120851	1.7725	0.122948	1.87509	0.091269	0.0600602	-0.0425328	-0.102593	34.9484	31.6167	33.2173	1.49824	-1.2031	-2.9205	0.143049	0.237869	0.00623697	0.214574	0.325778	0.0142883	FALSE	FALSE	TRUE	FALSE
A19	1.92074	0.115692	1.87688	0.0891206	1.83105	0.055236	0.043863	0.0896962	0.0458332	31.95	24.0748	30.0507	1.28696	2.98297	1.90541	0.207353	0.00644842	0.0663339	0.290295	0.0145089	0.108546	FALSE	TRUE	FALSE	FALSE
A28	0.778319	0.164114	0.749891	0.150916	0.890033	0.122809	0.0284276	-0.111715	-0.140142	34.3361	31.4596	34.5722	0.547595	-2.33445	-3.13957	0.587512	0.0261247	0.00345454	0.673168	0.0498743	0.00837062	FALSE	TRUE	TRUE	FALSE
	OD600max
	Mean_Mild	Standard deviation_Mild	Mean_Severe	Standard deviation_Severe	Mean_Negative	Standard deviation_Negative	Mean difference MS	Mean difference MN	Mean difference SN	Degrees of freedom MS	Degrees of freedom MN	Degrees of freedom SN	t-statistic MS	t-statistic MN	t-statistic SN	p-value MS	p-value MN	p-value SN	Adjusted p-value MS (Benjamini-Hochberg)	Adjusted p-value MN (Benjamini-Hochberg)	Adjusted p-value SN (Benjamini-Hochberg)	Significance MS (α = 0.1)	Significance MN (α = 0.1)	Significance SN (α = 0.1)	Significance Mild vs Severe vs Negative (α = 0.1)
A0	0.0963056	0.0323142	0.0931316	0.0376729	0.197579	0.0372496	0.00317398	-0.101273	-0.104447	34.6724	34.7427	35.9954	0.27552	-8.84695	-8.5935	0.784552	2.01572e-10	3.02843e-10	0.849487	4.23301e-09	5.45117e-09	FALSE	TRUE	TRUE	FALSE
A1	0.197278	0.0394056	0.161105	0.0416525	0.297421	0.0283629	0.0361725	-0.100143	-0.136316	35	30.7797	31.7387	2.71446	-8.83061	-11.7912	0.0102352	6.09083e-10	3.90615e-13	0.0214939	9.59305e-09	2.46088e-11	TRUE	TRUE	TRUE	TRUE
A5	0.922139	0.0254216	0.883579	0.0398557	0.812763	0.0795041	0.0385599	0.109376	0.0708158	30.7709	21.8257	26.5096	3.52727	5.6971	3.47085	0.00134114	1.02205e-05	0.00179204	0.0035205	4.59924e-05	0.00451594	TRUE	TRUE	TRUE	TRUE
A15	0.802083	0.0289092	0.762789	0.0405059	0.656342	0.0715641	0.0392939	0.145741	0.106447	32.5855	23.9817	28.4597	3.40997	8.19886	5.64247	0.00174863	2.0497e-08	4.54819e-06	0.00449647	1.72175e-07	2.29229e-05	TRUE	TRUE	TRUE	TRUE
A19	0.0910833	0.020415	0.0911316	0.0171285	0.0950526	0.00792656	-4.82456e-05	-0.0039693	-0.00392105	33.2632	21.783	25.3716	-0.00776588	-0.771635	-0.905573	0.99385	0.448621	0.373682	0.99385	0.548799	0.475595	FALSE	FALSE	FALSE	FALSE
A28	0.0995833	0.0318153	0.0981842	0.0386653	0.126658	0.0257181	0.00139912	-0.0270746	-0.0284737	34.347	32.72	31.3199	0.120454	-2.83748	-2.67272	0.904826	0.0077473	0.0118406	0.946203	0.0171256	0.0240631	FALSE	TRUE	TRUE	FALSE
	ln(OD600)max
	Mean_Mild	Standard deviation_Mild	Mean_Severe	Standard deviation_Severe	Mean_Negative	Standard deviation_Negative	Mean difference MS	Mean difference MN	Mean difference SN	Degrees of freedom MS	Degrees of freedom MN	Degrees of freedom SN	t-statistic MS	t-statistic MN	t-statistic SN	p-value MS	p-value MN	p-value SN	Adjusted p-value MS (Benjamini-Hochberg)	Adjusted p-value MN (Benjamini-Hochberg)	Adjusted p-value SN (Benjamini-Hochberg)	Significance MS (α = 0.1)	Significance MN (α = 0.1)	Significance SN (α = 0.1)	Significance Mild vs Severe vs Negative (α = 0.1)
A0	-2.64052	0.255233	-2.6496	0.296902	-2.12846	0.210178	0.00908051	-0.512058	-0.521138	34.6868	32.9969	32.4194	0.0999209	-6.64166	-6.24464	0.920982	1.47917e-07	5.06935e-07	0.946203	1.03542e-06	3.19369e-06	FALSE	TRUE	TRUE	FALSE
A1	-1.97132	0.198958	-2.13208	0.204058	-1.44165	0.11984	0.160758	-0.529667	-0.690424	34.9679	27.6137	29.0964	2.42608	-9.7437	-12.7172	0.0205603	1.96299e-10	2.07408e-13	0.0404781	4.23301e-09	2.46088e-11	TRUE	TRUE	TRUE	TRUE
A5	-0.488529	0.0485076	-0.49848	0.0526141	-0.457913	0.0403176	0.00995052	-0.0306165	-0.040567	34.9771	33.131	33.7192	0.598498	-2.08186	-2.66767	0.553364	0.0451557	0.0116503	0.657773	0.0768868	0.0240631	FALSE	TRUE	TRUE	FALSE
A15	-0.449004	0.0408068	-0.459118	0.0235472	-0.492572	0.0263437	0.0101136	0.0435685	0.0334549	26.8899	28.8297	35.556	0.916792	3.83544	4.12713	0.367401	0.000628814	0.000211196	0.472373	0.00180069	0.000665267	FALSE	TRUE	TRUE	FALSE
A19	-2.53187	0.269977	-2.50545	0.210843	-2.5171	0.11379	-0.0264155	-0.0147735	0.011642	32.1756	22.599	27.6656	-0.330477	-0.21479	0.211806	0.743182	0.831857	0.833811	0.828681	0.882858	0.882858	FALSE	FALSE	FALSE	FALSE
A28	-2.38938	0.311531	-2.45247	0.461777	-2.1168	0.217446	0.063085	-0.272587	-0.335672	31.7022	30.2317	25.6084	0.489417	-3.07067	-2.86663	0.627916	0.00448678	0.00818526	0.71277	0.0106667	0.0177818	FALSE	TRUE	TRUE	FALSE
	Span of the lag phase
	Mean_Mild	Standard deviation_Mild	Mean_Severe	Standard deviation_Severe	Mean_Negative	Standard deviation_Negative	Mean difference MS	Mean difference MN	Mean difference SN	Degrees of freedom MS	Degrees of freedom MN	Degrees of freedom SN	t-statistic MS	t-statistic MN	t-statistic SN	p-value MS	p-value MN	p-value SN	Adjusted p-value MS (Benjamini-Hochberg)	Adjusted p-value MN (Benjamini-Hochberg)	Adjusted p-value SN (Benjamini-Hochberg)	Significance MS (α = 0.1)	Significance MN (α = 0.1)	Significance SN (α = 0.1)	Significance Mild vs Severe vs Negative (α = 0.1)
A0	1.31759	0.257997	1.30906	0.279527	0.866082	0.302215	0.00852827	0.451511	0.442982	34.979	34.6404	35.783	0.0965	4.8959	4.69049	0.923674	2.24714e-05	3.89876e-05	0.946203	8.8481e-05	0.000144483	FALSE	TRUE	TRUE	FALSE
A1	3.35	0.486753	3.73889	1.11769	2.38801	0.216201	-0.388889	0.961988	1.35088	24.873	23.1837	19.3451	-1.38438	7.69644	5.17243	0.178538	7.84444e-08	5.12549e-05	0.258572	6.17749e-07	0.000177459	FALSE	TRUE	TRUE	FALSE
A5	1.03981	0.131417	1.06345	0.117506	0.940643	0.0892172	-0.0236355	0.0991715	0.122807	34.054	29.7329	33.5766	-0.575589	2.67116	3.62825	0.568678	0.0121384	0.000937489	0.669658	0.0242767	0.00251327	FALSE	TRUE	TRUE	FALSE
A15	0.984259	0.100944	1.01082	0.154266	0.958187	0.0970655	-0.0265595	0.0260721	0.0526316	31.1995	34.6887	30.3213	-0.6228	0.800054	1.25871	0.537942	0.429125	0.21774	0.645531	0.535344	0.301487	FALSE	FALSE	FALSE	FALSE
A19	1.01667	0.106948	1.02836	0.115765	0.962573	0.0683392	-0.0116959	0.0540936	0.0657895	34.9806	28.6473	29.1869	-0.319414	1.82221	2.1332	0.751312	0.0788789	0.0414403	0.829983	0.125807	0.0715272	FALSE	FALSE	TRUE	FALSE
A28	2.9287	0.435182	3.39678	1.43423	2.62924	0.353611	-0.46808	0.299464	0.767544	21.454	32.7987	20.1803	-1.35812	2.2899	2.26489	0.188537	0.0285967	0.0346766	0.269951	0.0537789	0.0642537	FALSE	TRUE	TRUE	FALSE
	Span of the exponential phase
	Mean_Mild	Standard deviation_Mild	Mean_Severe	Standard deviation_Severe	Mean_Negative	Standard deviation_Negative	Mean difference MS	Mean difference MN	Mean difference SN	Degrees of freedom MS	Degrees of freedom MN	Degrees of freedom SN	t-statistic MS	t-statistic MN	t-statistic SN	p-value MS	p-value MN	p-value SN	Adjusted p-value MS (Benjamini-Hochberg)	Adjusted p-value MN (Benjamini-Hochberg)	Adjusted p-value SN (Benjamini-Hochberg)	Significance MS (α = 0.1)	Significance MN (α = 0.1)	Significance SN (α = 0.1)	Significance Mild vs Severe vs Negative (α = 0.1)
A0	3.23148	0.464909	3.18421	0.45861	4.17544	0.611676	0.047271	-0.943957	-0.991228	34.8329	33.4684	33.3777	0.311172	-5.30181	-5.65157	0.757524	7.27908e-06	2.59536e-06	0.829983	3.3969e-05	1.42181e-05	FALSE	TRUE	TRUE	FALSE
A1	9.625	1.12831	11.2149	2.57979	8.00877	0.540701	-1.58991	1.61623	3.20614	24.9267	24.1233	19.5784	-2.45035	5.50765	5.30199	0.0216371	1.13667e-05	3.69161e-05	0.0419427	4.93864e-05	0.000140952	TRUE	TRUE	TRUE	TRUE
A5	5.32407	0.370357	5.35965	0.430379	5.24561	0.228173	-0.035575	0.07846	0.114035	34.6934	28.0043	27.3779	-0.269935	0.770833	1.02041	0.78881	0.447261	0.316465	0.849487	0.548799	0.419732	FALSE	FALSE	FALSE	FALSE
A15	5.78704	0.278919	5.67105	0.187317	5.37719	0.180808	0.115984	0.409844	0.29386	29.5382	28.9035	35.9551	1.47673	5.27238	4.92003	0.15033	1.20136e-05	1.92315e-05	0.222842	5.04572e-05	7.81668e-05	FALSE	TRUE	TRUE	FALSE
A19	2.33796	0.155173	2.38158	0.167396	2.4386	0.126814	-0.043616	-0.100634	-0.0570175	34.9857	32.8849	33.5418	-0.822429	-2.1533	-1.18345	0.416403	0.0387245	0.244951	0.524668	0.0705656	0.331869	FALSE	TRUE	FALSE	FALSE
A28	5.90741	0.733138	6.08772	0.87686	5.60088	0.432637	-0.180312	0.30653	0.486842	34.4842	27.2646	26.2734	-0.679923	1.5382	2.17031	0.501093	0.135526	0.0392031	0.607093	0.2081	0.0705656	FALSE	FALSE	TRUE	FALSE
	Start of the stationary phase
	Mean_Mild	Standard deviation_Mild	Mean_Severe	Standard deviation_Severe	Mean_Negative	Standard deviation_Negative	Mean difference MS	Mean difference MN	Mean difference SN	Degrees of freedom MS	Degrees of freedom MN	Degrees of freedom SN	t-statistic MS	t-statistic MN	t-statistic SN	p-value MS	p-value MN	p-value SN	Adjusted p-value MS (Benjamini-Hochberg)	Adjusted p-value MN (Benjamini-Hochberg)	Adjusted p-value SN (Benjamini-Hochberg)	Significance MS (α = 0.1)	Significance MN (α = 0.1)	Significance SN (α = 0.1)	Significance Mild vs Severe vs Negative (α = 0.1)
A0	6.57222	0.902973	6.09415	1.32049	8.94503	0.811458	0.47807	-2.37281	-2.85088	31.9202	34.1078	29.8978	1.29127	-8.39157	-8.01777	0.205883	8.27786e-10	6.13472e-09	0.290295	1.1589e-08	5.83597e-08	FALSE	TRUE	TRUE	FALSE
A1	17.2065	1.93293	18.3924	3.00081	12.7652	0.7783	-1.18592	4.44128	5.62719	30.9363	22.1302	20.4108	-1.43654	9.07613	7.91214	0.160884	6.48441e-09	1.19911e-07	0.235714	5.83597e-08	8.8875e-07	FALSE	TRUE	TRUE	FALSE
A5	11.1602	0.497109	10.4012	0.87774	8.47135	1.7844	0.759016	2.68884	1.92982	28.7611	20.9213	26.2289	3.25792	6.31468	4.23007	0.00287899	2.96662e-06	0.000252228	0.00711279	1.55748e-05	0.000775138	TRUE	TRUE	TRUE	TRUE
A15	8.22037	0.197111	7.76959	0.298156	6.81345	0.589187	0.45078	1.40692	0.95614	31.3698	22.1765	26.6516	5.45159	9.8434	6.31155	5.6723e-06	1.48403e-09	9.90932e-07	2.74888e-05	1.86988e-08	5.67534e-06	TRUE	TRUE	TRUE	TRUE
A19	3.78056	0.0820987	3.80468	0.0764719	4.19503	0.419774	-0.0241228	-0.414474	-0.390351	34.4501	19.4493	19.1934	-0.923546	-4.21952	-3.98774	0.362147	0.000443913	0.000774782	0.470417	0.00130077	0.00212223	FALSE	TRUE	TRUE	FALSE
A28	9.25741	1.16406	10.0854	2.03467	8.55906	0.761873	-0.827973	0.698343	1.52632	28.93	29.0753	22.9502	-1.52918	2.14667	3.06222	0.137082	0.0402927	0.00552839	0.2081	0.0715054	0.0128996	FALSE	TRUE	TRUE	FALSE
	OD600max - OD600final difference
	Mean_Mild	Standard deviation_Mild	Mean_Severe	Standard deviation_Severe	Mean_Negative	Standard deviation_Negative	Mean difference MS	Mean difference MN	Mean difference SN	Degrees of freedom MS	Degrees of freedom MN	Degrees of freedom SN	t-statistic MS	t-statistic MN	t-statistic SN	p-value MS	p-value MN	p-value SN	Adjusted p-value MS (Benjamini-Hochberg)	Adjusted p-value MN (Benjamini-Hochberg)	Adjusted p-value SN (Benjamini-Hochberg)	Significance MS (α = 0.1)	Significance MN (α = 0.1)	Significance SN (α = 0.1)	Significance Mild vs Severe vs Negative (α = 0.1)
A0	-0.0241111	0.00927926	-0.0296053	0.0112837	-0.0278158	0.0121108	0.00549415	0.00370468	-0.00178947	34.3417	33.5708	35.8213	1.62121	1.04771	-0.471228	0.114119	0.302258	0.640335	0.179737	0.405155	0.720377	FALSE	FALSE	FALSE	FALSE
A1	0.02125	0.0175082	0.0145263	0.0253588	-0.0303947	0.0106609	0.00672368	0.0516447	0.0449211	32.0732	27.8007	24.1699	0.942655	10.7659	7.118	0.352904	2.00667e-11	2.24486e-07	0.463187	8.42803e-10	1.4887e-06	FALSE	TRUE	TRUE	FALSE
A5	-0.0138889	0.0350766	0.0167632	0.0328787	0.0719211	0.00809366	-0.030652	-0.0858099	-0.0551579	34.5023	18.7132	20.1736	-2.73887	-10.1268	-7.10058	0.00968633	5.00057e-09	6.64945e-07	0.0206861	5.2506e-08	3.98967e-06	TRUE	TRUE	TRUE	TRUE
A15	0.108972	0.0192678	0.112868	0.0236002	0.0772368	0.0306052	-0.0038962	0.0317354	0.0356316	34.2746	30.55	33.8147	-0.551342	3.79517	4.01872	0.584976	0.000654248	0.000309062	0.673168	0.00183189	0.000927186	FALSE	TRUE	TRUE	FALSE
A19	-0.0164722	0.00833397	-0.0150526	0.00738033	-0.0323158	0.0137661	-0.00141959	0.0158436	0.0172632	33.9471	29.8853	27.5578	-0.547398	4.25992	4.81753	0.587686	0.000187257	4.74035e-05	0.673168	0.000604983	0.000170653	FALSE	TRUE	TRUE	FALSE
A28	-0.0100278	0.010697	-0.00963158	0.0114587	-0.0255263	0.00974319	-0.000396199	0.0154985	0.0158947	34.9939	34.245	35.0929	-0.108772	4.5997	4.60632	0.914005	5.56432e-05	5.21109e-05	0.946203	0.000184501	0.000177459	FALSE	TRUE	TRUE	FALSE
