## Supplementary material for "Engineering growth-coupled metabolic biosensors for disease prognosis and diagnosis using full growth trajectories": Supplementary File 2.xlsx

### Sheet: Patient metadata
Identifier	Age	Sex	Severity*	Class*	Body Mass Index (BMI)
M1	74	F	4	Mild	27.34
M2	72	F	3	Mild	20.76
M3	79	M	4	Mild
M4	30	F	3	Mild	12.11
M5	46	F	3	Mild	23.3
M6	73	F	3	Mild	19.14
M7	87	F	3	Mild	25.12
M8	82	M	3	Mild
M9	70	F	3	Mild	19.2
M10	79	M	4	Mild
M11	82	F	4	Mild	23.05
M12	53	M	3	Mild
M13	53	F	4	Mild	36.21
M14	82	F	4	Mild	28.2
M15	49	M	4	Mild	26.61
M16	71	M	3	Mild	25.31
M17	54	F	3	Mild	26.03
M18	57	M	3	Mild
S1	86	F	7	Severe
S2	74	F	5	Severe
S3	94	F	5	Severe	24.24
S4	88	F	5	Severe	19.15
S5	56	F	6	Severe	29.75
S6	74	F	7	Severe
S7	96	F	5	Severe	40.2
S8	71	F	5	Severe	41.09
S9	80	M	5	Severe	29.75
S10	76	M	5	Severe	27.68
S11	39	F	6	Severe
S12	37	F	5	Severe	45.7
S13	70	F	6	Severe	28.12
S14	66	F	5	Severe
S15	96	F	5	Severe
S16	69	M	6	Severe	32.7
S17	42	M	5	Severe	27.6
S18	71	M	6	Severe	22.5
S19	85	F	5	Severe
*Severity ranking and class assignment are described in the Methods subsection 3.2.1 ("Plasma sample collection").
